# Mucinolysome in gut microbiomes of farm animals and humans

**DOI:** 10.1101/2025.10.14.682383

**Authors:** Jerry Elorm Akresi, Thi Van Thanh Do, Zhisong Cui, N.R. Siva Shanmugam, Sarah Moraïs, Itzhak Mizrahi, Edward A Bayer, Jennifer Auchtung, Yanbin Yin

## Abstract

Mucins are glycoproteins that create a protective barrier protecting host tissues from microbial pathogens and are instrumental for host health. Here, we provide evidence that mucin glycan degradation in the gut can be mediated by mucinolysomes, defined as extracellular multi-enzyme complexes specializing in mucin glycan degradation. We computationally predicted the presence of mucinolysomes across 63 metagenome-assembled genomes (MAGs) and two isolated genomes of anaerobic *Limousia* bacteria, including seven MAGs from human samples of six countries. All 65 genomes were found to display core mucinolysome components, consisting of 3∼6 scaffoldins (containing up to 12 cohesin modules) and up to 22 dockerin-containing mucin glycan-degrading CAZymes (carbohydrate active enzymes). The organization of mucinolysomes allows the assembly of up to 24 CAZymes in the same complex. We validated that a cultivated *Limousia* strain ET540 from chicken cecum can support growth on mucins as its sole carbon source, triggering the expression of most mucinolysome-related genes, including both scaffoldins and CAZymes. We also modeled the assembly of proteins into a multi-enzyme complex by predicting the cohesin-dockerin interactions among most of the mucinolysome proteins using AlphaFold3. While mucinolysosome-encoding *Limousia* have low abundance in different animal hosts, their abundance and prevalence are higher in farm animals than in humans, highlighting a potentially important role in livestock gut ecosystems. Our findings reveal a novel mechanism of mucin glycan degradation and provide a framework to explore microbial contributions to gut health and host-microbe interactions across species.
