## Supplementary material for "Mucinolysome in gut microbiomes of farm animals and humans": Table S1

### Sheet: MAGs
Table S1: 65 genomes that encode mucinolysomes
PubMed ref	MAGs	host organism	country	completeness (CheckM2 v1.0.2)	contamination (CheckM2 v1.0.2)	genome length (bp)	# of contigs	# of proteins	# of doc-domains	# of coh-domains	# of sca proteins	# of CAZyme with doc domains	# of mucin-targeting CAZymes with doc domains	# of non-mucin-targeting CAZymes with doc domains	# of non-cazyme doc containing proteins	# of peptidases with doc domains
34795385	MAGs_co_10649	chicken	N/A	97.08	0.07	2079294	299	2024	37	8	4	15	13	2	22	3
34795385	MAGs_co_209	chicken	N/A	77.86	0.18	1600039	174	1574	25	2	2	4	1	3	21	3
34795385	MAGs_co_3381	chicken	N/A	100	2.35	1920975	351	1918	38	8	3	14	10	4	23	4
34795385	MAGs_co_3447	chicken	N/A	94.99	4.93	2063378	393	2175	40	8	5	14	13	1	24	2
34795385	MAGs_co_3822	chicken	N/A	86.61	0	2110760	133	1989	39	8	4	14	13	1	24	4
34795385	MAGs_co_47	chicken	N/A	83.17	2.52	1626202	321	1702	26	5	3	5	5	0	20	4
34795385	MAGs_co_4994	chicken	N/A	75.1	1.29	1543407	296	1649	19	6	4	5	4	1	13	1
34795385	MAGs_co_6499	chicken	N/A	67.4	1.33	1675053	519	1827	34	10	6	12	9	3	21	2
34795385	MAGs_co_6622	chicken	N/A	81.74	0.22	1739963	181	1661	26	8	4	8	7	1	17	2
34795385	MAGs_co_8438	chicken	N/A	84.11	1.07	1699665	205	1738	24	5	4	4	3	1	19	4
34795385	MAGs_co_8579	chicken	N/A	83.83	1.07	1952323	154	1887	30	11	5	10	7	3	18	3
34795385	MAGs_co_9261	chicken	N/A	81.51	0.38	1668590	221	1692	26	1	1	7	5	2	19	4
34795385	MAGs_co_9528	chicken	N/A	88.22	0.1	1692332	398	1756	26	9	5	8	5	3	12	1
zenodo.14181300	BRZ_AF__bin90	chicken	France	88.1	0.3	2124788	135	1940	42	11	5	17	15	2	23	5
zenodo.14181300	BRZ_CS__bin75	chicken	France	89.87	0.5	1833126	230	1766	36	10	4	12	11	1	22	4
zenodo.14181300	BRZ_EG__bin28	chicken	France	97.06	1.02	2007497	204	1886	41	10	4	13	11	2	25	5
zenodo.14181300	BRZ_EI__bin54	chicken	France	84.02	1.03	1999630	222	1889	42	10	4	17	13	4	24	5
zenodo.14181300	BRZ_F__bin23	chicken	France	81.72	0.03	2013302	285	1937	32	11	5	15	14	1	15	4
zenodo.14181300	BRZ_FH__bin63	chicken	France	74.92	1.17	1938256	268	1944	39	3	3	13	10	3	25	4
zenodo.14181300	BRZ_MB__bin63	chicken	France	90.38	0	1789638	263	1803	30	3	3	7	5	2	23	2
zenodo.14181300	BRZ_MQ__bin7	chicken	France	75.47	0.45	1878869	271	1811	42	4	4	14	11	3	28	4
zenodo.14181300	BRZ_PA__bin109	chicken	France	88.55	0	2127501	82	1937	45	11	5	20	18	2	23	5
zenodo.14181300	BRZ_PI__bin28	chicken	France	85.36	0.19	2094003	177	1968	39	11	5	12	10	2	26	5
zenodo.14181300	BRZ_PK__bin66	chicken	France	89.82	0	1891744	70	1713	36	10	4	14	13	1	21	3
zenodo.14181300	BRZ_PL__bin24	chicken	France	88.4	1.42	1875694	166	1774	36	9	3	11	8	3	22	4
zenodo.14181300	BRZ_PT__bin48	chicken	France	86.44	0.03	1888149	63	1688	38	10	4	14	12	2	21	4
zenodo.14181300	BRZ_PV__bin22	chicken	France	88.58	0.06	1866116	97	1706	38	10	4	13	12	1	23	4
zenodo.14181300	BRZ_QD__bin87	chicken	France	87.28	0.03	1863030	118	1715	37	10	4	13	13	0	22	3
zenodo.14181300	BRZ_QG__bin94	chicken	France	94.25	1.18	1789855	229	1732	33	11	5	11	9	2	21	4
36477304	MGYG000307806	chicken	N/A	80.26	0.03	1669114	124	1649	21	3	3	4	3	1	17	3
36477304	MGYG000309081	chicken	Spain	91.53	0.5	2140957	160	2013	41	11	5	15	14	1	24	5
36477304	MGYG000309959	chicken	Spain	84.62	0.45	1991610	262	1913	40	9	4	17	16	1	22	4
36477304	MGYG000311418	chicken	Spain	98.58	0	2091165	102	1885	43	11	5	18	17	1	22	5
36477304	MGYG000311423	chicken	Spain	86.67	0.17	1878407	312	1864	40	11	5	18	16	2	21	3
36477304	MGYG000315626	chicken	Spain	86.14	0	1994261	136	1868	37	11	5	14	13	1	21	5
36477304	MGYG000316192	chicken	Spain	88.74	0	2080970	256	2011	42	11	5	15	13	2	25	3
36477304	MGYG000317372	chicken	Spain	90.71	0.69	2196891	303	2150	43	10	6	16	13	3	25	5
36477304	MGYG000318032	chicken	Spain	87.67	0.04	1990947	93	1801	45	11	5	18	17	1	24	5
36477304	MGYG000319496	chicken	Spain	94.77	0	2060042	243	2015	40	6	4	19	16	3	21	3
39044244	GCA_949296145.1	chicken	Ethiopia	90.52	1.46	1481498	256	1503	27	2	2	14	10	4	13	1
30064352	GCF_002160515.1 *	chicken	Czech Republic	98.94	0.1	2814283	63	2532	52	11	5	20	18	2	29	5
this paper	kol109/ET540 *	chicken	Czech Republic	99.28	0.05	2700511	2	2458	47	11	5	21	20	1	24	6
31562300	3300018478_9	cow	USA	57.63	0.15	1193110	218	1272	18	7	3	7	4	3	10	1
31562300	3300018486_12	cow	USA	98.94	0.02	1984101	97	1935	27	3	3	15	13	2	11	2
31562300	3300018471_15	cow	USA	60.75	0.06	1395853	245	1533	19	5	3	7	5	2	11	2
31562300	3300018479_18	cow	USA	88.87	0.15	1618388	228	1657	24	5	3	12	8	4	11	1
31562300	3300018480_15	cow	USA	67.41	0.71	1254649	228	1349	18	5	3	9	6	3	8	0
31562300	3300018487_17	cow	USA	58.83	0	1030450	211	1184	11	7	4	2	1	1	7	2
31562300	3300018485_9	cow	USA	76.02	1.51	1303477	227	1371	20	5	3	8	5	3	11	2
31562300	3300018472_15	cow	USA	78.23	0.4	1518632	207	1548	23	10	4	7	6	1	13	1
31562300	3300018488_18	cow	USA	72.64	1.69	1688050	242	1774	23	8	4	8	5	3	13	1
36477304	MGYG000005496	human	Denmark	86.56	0.03	2022232	93	1827	33	11	5	12	10	2	19	3
36477304	MGYG000126411	human	Spain	63.31	0.04	1611060	394	1463	26	11	5	11	8	3	13	3
36477304	MGYG000000924	human	China	83.47	0.06	2081481	57	1863	43	10	4	19	15	4	22	6
38570675	GCA_036306305.1	human	USA	99.87	0.01	2139278	73	1896	48	10	4	22	20	2	25	5
34446072	GCA_019417085.1	human	Japan	90.45	0.72	1914663	367	1811	39	6	2	16	15	1	22	4
36477304	GCA_938048255.1	human	Denmark	86.97	1.24	2057936	96	1858	41	11	5	18	16	2	21	4
31696235	GCA_958448175.1	human	Germany	87.76	0	1969338	114	1892	31	12	6	15	11	4	14	3
33597514	LW1-s150822_bin_24	pig	China	91.5	0.02	2032917	95	1912	30	11	5	12	10	2	15	3
36477304	MGYG000300387	pig	Germany	87	0.02	2190246	180	2132	30	10	4	13	12	1	16	2
36477304	MGYG000301010	pig	Germany	86.13	0.02	2155189	179	2107	30	10	4	13	12	1	16	2
36477304	MGYG000301570	pig	China	98.3	0.07	2170751	84	2049	35	11	5	16	15	1	16	3
36477304	MGYG000301906	pig	France	99.03	0.07	2116892	76	1992	37	11	5	17	16	1	17	3
35880887	GCA_022773775.1	pig	Canada	94.6	0.12	1943617	112	1888	27	12	6	11	10	1	13	1
39584815	GCA_034100895.1	pig	Canada	99.89	1.17	2137657	80	2007	37	12	6	17	15	2	17	3
* isolate genomes
