## Supplementary material for "Mucinolysome in gut microbiomes of farm animals and humans": Table S3

### Sheet: all cazyme fams
Table S3: CAZymes in five genomes
Family	Lpuh (L. pullorum human) GeneID	SignalP	Family	Lpuc (L. pullorum chicken) / ET543 GeneID	SignalP	Family	C. perfringens GeneID	SignalP	Family	R. gnavus GeneID	SignalP	Family	A. muciniphila GeneID	Signal
CBM0	MGYG000005496_00280	Yes	CBM0	CGICJO_04135	Yes	AA4	WP_011590135.1		CBM13	WP_039959986.1		AA1	WP_204223460.1	Yes
CBM0	MGYG000005496_01407	Yes	CBM0	CGICJO_08435	Yes	AA7	WP_011590179.1		CBM32	WP_023924152.1	Yes	AA4	WP_012420503.1
CBM32	MGYG000005496_00280	Yes	CBM32	CGICJO_00310	Yes	CBM32	WP_003456570.1	Yes	CBM32	WP_159308429.1	Yes	CBM0	WP_042448087.1	Yes
CBM32	MGYG000005496_00281	Yes	CBM32	CGICJO_00315	Yes	CBM32	WP_011590096.1	Yes	CBM32	WP_233447388.1	Yes	CBM32	WP_012419113.1	Yes
CBM32	MGYG000005496_00464	Yes	CBM32	CGICJO_03095	Yes	CBM32	WP_011590122.1	Yes	CBM32	WP_233447390.1	Yes	CBM32	WP_012419347.1	Yes
CBM32	MGYG000005496_00578		CBM32	CGICJO_03725	Yes	CBM32	WP_011590241.1	Yes	CBM34	WP_004842567.1		CBM32	WP_012419872.1	Yes
CBM32	MGYG000005496_00649	Yes	CBM32	CGICJO_03730	Yes	CBM32	WP_011590296.1		CBM34	WP_004844422.1		CBM32	WP_012419894.1	Yes
CBM32	MGYG000005496_00650	Yes	CBM32	CGICJO_03735	Yes	CBM32	WP_011590385.1	Yes	CBM34	WP_009244140.1		CBM32	WP_012420049.1	Yes
CBM32	MGYG000005496_01256	Yes	CBM32	CGICJO_03740	Yes	CBM32	WP_011590415.1	Yes	CBM40	WP_004843631.1	Yes	CBM32	WP_012420699.1	Yes
CBM32	MGYG000005496_01257		CBM32	CGICJO_03840	Yes	CBM32	WP_011590549.1	Yes	CBM48	WP_004842563.1		CBM32	WP_012420700.1	Yes
CBM32	MGYG000005496_01273	Yes	CBM32	CGICJO_04135	Yes	CBM32	WP_011590658.1	Yes	CBM48	WP_004842659.1		CBM32	WP_012420719.1	Yes
CBM32	MGYG000005496_01369	Yes	CBM32	CGICJO_06705	Yes	CBM32	WP_011590722.1	Yes	CBM48	WP_004842798.1		CBM32	WP_052294485.1
CBM32	MGYG000005496_01407	Yes	CBM32	CGICJO_08430	Yes	CBM32	WP_011590733.1	Yes	CBM48	WP_330371410.1		CBM32	WP_162610419.1	Yes
CBM34	MGYG000005496_01623		CBM32	CGICJO_08435	Yes	CBM32	WP_011590734.1	Yes	CBM50	WP_004842090.1		CBM32	WP_165476995.1	Yes
CBM48	MGYG000005496_01044		CBM32	CGICJO_08925	Yes	CBM32	WP_011590977.1	Yes	CBM50	WP_004844093.1		CBM48	WP_012420783.1
CBM48	MGYG000005496_01556		CBM32	CGICJO_09785	Yes	CBM32	WP_041702633.1	Yes	CBM50	WP_004844106.1		CBM50	WP_022198170.1	Yes
CBM51	MGYG000005496_00649	Yes	CBM32	CGICJO_09790	Yes	CBM32	WP_041702669.1		CBM50	WP_004844329.1		CBM51	WP_042448087.1	Yes
CBM51	MGYG000005496_00650	Yes	CBM32	CGICJO_11985	Yes	CBM32	WP_041702699.1	Yes	CBM50	WP_039959985.1		CBM51	WP_157738230.1
CBM71	MGYG000005496_00765	Yes	CBM32	CGICJO_11990	Yes	CBM34	WP_011590377.1		CBM67	WP_004842793.1		CE11	WP_012420945.1
CE4	MGYG000005496_01385		CBM32	CGICJO_11995	Yes	CBM40	WP_003456009.1		CE0	WP_004843554.1		CE20	WP_012419507.1	Yes
CE4	MGYG000005496_01847		CBM34	CGICJO_03290		CBM40	WP_011590241.1	Yes	CE12	WP_039959894.1		CE4	WP_012420537.1	Yes
CE9	MGYG000005496_00052		CBM40	CGICJO_03730	Yes	CBM40	WP_011590331.1		CE4	WP_004840461.1	Yes	CE4	WP_012420651.1	Yes
GH1	MGYG000005496_00860		CBM48	CGICJO_01255		CBM41	WP_041702645.1	Yes	CE4	WP_004842825.1		CE9	WP_012419995.1
GH101	MGYG000005496_00464	Yes	CBM48	CGICJO_02135		CBM48	WP_011590891.1		CE4	WP_004844610.1	Yes	GH0	WP_012420256.1	Yes
GH111	MGYG000005496_00779	Yes	CBM51	CGICJO_00310	Yes	CBM48	WP_011590902.1		CE6	WP_004843554.1		GH0	WP_012420583.1	Yes
GH112	MGYG000005496_01076		CBM51	CGICJO_00315	Yes	CBM48	WP_041702645.1	Yes	CE9	WP_004844652.1		GH105	WP_167525139.1
GH13	MGYG000005496_00452		CBM71	CGICJO_08830	Yes	CBM48	WP_202795154.1		GH1	WP_004841214.1		GH109	WP_012419079.1	Yes
GH13	MGYG000005496_01036		CE4	CGICJO_05190		CBM50	WP_003457329.1		GH1	WP_004842691.1		GH109	WP_012419967.1	Yes
GH13	MGYG000005496_01044		CE4	CGICJO_06150		CBM51	WP_011590549.1	Yes	GH1	WP_004843383.1		GH109	WP_012420779.1
GH13	MGYG000005496_01556		CE9	CGICJO_01420		CBM51	WP_011590612.1	Yes	GH1	WP_004843505.1		GH110	WP_012420500.1	Yes
GH13	MGYG000005496_01575		GH1	CGICJO_05435		CBM51	WP_011590734.1	Yes	GH1	WP_081448188.1		GH110	WP_157738230.1
GH13	MGYG000005496_01623		GH1	CGICJO_12610		CBM51	WP_011590976.1	Yes	GH105	WP_004841517.1		GH123	WP_162610419.1	Yes
GH13	MGYG000005496_01768		GH101	CGICJO_00480	Yes	CBM71	WP_011590724.1	Yes	GH105	WP_004843657.1		GH13	WP_012420672.1
GH136	MGYG000005496_00281	Yes	GH101	CGICJO_03725	Yes	CE4	WP_003455022.1	Yes	GH112	WP_039959503.1		GH13	WP_012420783.1
GH136	MGYG000005496_01369	Yes	GH101	CGICJO_06705	Yes	CE4	WP_003455717.1	Yes	GH113	WP_004843935.1		GH13	WP_012420844.1
GH164	MGYG000005496_01802		GH101	CGICJO_10190	Yes	CE4	WP_003455997.1		GH13	WP_004842563.1		GH141	WP_052294485.1
GH2	MGYG000005496_00765	Yes	GH111	CGICJO_08900	Yes	CE4	WP_003478150.1		GH13	WP_004842567.1		GH16	WP_012419923.1	Yes
GH20	MGYG000005496_01273	Yes	GH112	CGICJO_02795		CE4	WP_011590167.1	Yes	GH13	WP_004842569.1		GH16	WP_157738240.1
GH23	MGYG000005496_01583		GH13	CGICJO_01215		CE4	WP_011590855.1	Yes	GH13	WP_004842659.1		GH16	WP_157738293.1
GH25	MGYG000005496_01458		GH13	CGICJO_01255		CE4	WP_011590911.1		GH13	WP_004842798.1		GH175	WP_157738258.1
GH29	MGYG000005496_01407	Yes	GH13	CGICJO_02135		CE4	WP_011590971.1	Yes	GH13	WP_004843901.1		GH177	WP_012420256.1	Yes
GH30	MGYG000005496_00578		GH13	CGICJO_03290		CE7	WP_003467999.1		GH13	WP_004844422.1		GH18	WP_012421185.1	Yes
GH31	MGYG000005496_01557		GH13	CGICJO_06230		CE9	WP_003457417.1		GH13	WP_009244140.1		GH181	WP_012420583.1	Yes
GH32	MGYG000005496_01115		GH136	CGICJO_08430	Yes	GH0	WP_011010449.1		GH13	WP_330371410.1		GH2	WP_012419347.1	Yes
GH32	MGYG000005496_01293		GH136	CGICJO_11985	Yes	GH1	WP_003467493.1		GH133	WP_004842564.1		GH2	WP_012419592.1	Yes
GH32	MGYG000005496_01296		GH136	CGICJO_11990	Yes	GH101	WP_011590307.1	Yes	GH140	WP_004843646.1		GH2	WP_012419872.1	Yes
GH36	MGYG000005496_01117		GH136	CGICJO_11995	Yes	GH101	WP_041702669.1		GH151	WP_004841964.1		GH2	WP_012420699.1	Yes
GH36	MGYG000005496_01118		GH164	CGICJO_04835		GH109	WP_003459929.1		GH172	WP_004842328.1		GH2	WP_012420700.1	Yes
GH36	MGYG000005496_01576		GH2	CGICJO_03735	Yes	GH109	WP_003459931.1		GH18	WP_004844176.1		GH2	WP_052294479.1
GH42	MGYG000005496_01802		GH2	CGICJO_08830	Yes	GH112	WP_011590252.1		GH18	WP_004844329.1		GH20	WP_012419423.1	Yes
GH43	MGYG000005496_00578		GH20	CGICJO_03095	Yes	GH123	WP_011590723.1		GH2	WP_004842794.1		GH20	WP_012419451.1	Yes
GH51	MGYG000005496_01617	Yes	GH20	CGICJO_08925	Yes	GH125	WP_011009803.1		GH2	WP_004843532.1		GH20	WP_012419916.1	Yes
GH77	MGYG000005496_01660		GH20	CGICJO_09785	Yes	GH126	WP_003455006.1		GH2	WP_009245926.1		GH20	WP_012420073.1	Yes
GH84	MGYG000005496_00280	Yes	GH20	CGICJO_09790	Yes	GH13	WP_011590188.1		GH2	WP_023924208.1		GH20	WP_012420702.1	Yes
GH84	MGYG000005496_01258		GH23	CGICJO_00800		GH13	WP_011590246.1		GH2	WP_039959057.1		GH20	WP_012420951.1	Yes
GH89	MGYG000005496_01256	Yes	GH25	CGICJO_08150		GH13	WP_011590377.1		GH23	WP_004223658.1		GH20	WP_012421042.1	Yes
GH89	MGYG000005496_01257		GH29	CGICJO_04135	Yes	GH13	WP_011590891.1		GH23	WP_004840595.1		GH20	WP_012421159.1	Yes
GH95	MGYG000005496_01746	Yes	GH31	CGICJO_02140		GH13	WP_011590902.1		GH23	WP_004843365.1	Yes	GH20	WP_157738296.1	Yes
GT2	MGYG000005496_00953		GH32	CGICJO_08230		GH13	WP_041702645.1	Yes	GH25	WP_004840560.1		GH20	WP_162610410.1	Yes
GT2	MGYG000005496_01402		GH32	CGICJO_08245		GH13	WP_202795154.1		GH25	WP_004844106.1		GH20	WP_233420549.1	Yes
GT28	MGYG000005496_01266		GH33	CGICJO_03730	Yes	GH133	WP_003467507.1		GH28	WP_039959250.1		GH27	WP_012420227.1	Yes
GT28	MGYG000005496_01757		GH36	CGICJO_06105		GH16	WP_003456415.1	Yes	GH29	WP_004844769.1		GH29	WP_012419072.1	Yes
GT35	MGYG000005496_01624		GH36	CGICJO_10215		GH177	WP_003459929.1		GH29	WP_233447390.1	Yes	GH29	WP_012419894.1	Yes
GT5	MGYG000005496_01553		GH36	CGICJO_10285		GH177	WP_003459931.1		GH3	WP_004842791.1		GH29	WP_042447486.1
GT51	MGYG000005496_00294		GH36	CGICJO_10290		GH2	WP_004456165.1		GH3	WP_004844431.1		GH29	WP_165476995.1	Yes
GT51	MGYG000005496_00898		GH38	CGICJO_09045		GH2	WP_011590357.1		GH3	WP_004844617.1		GH3	WP_012421132.1
GT8	MGYG000005496_01501		GH42	CGICJO_04835		GH2	WP_011590612.1	Yes	GH3	WP_004844620.1		GH31	WP_012420049.1	Yes
			GH43	CGICJO_07620		GH2	WP_011590724.1	Yes	GH3	WP_039959391.1		GH31	WP_162610408.1
			GH51	CGICJO_05805	Yes	GH20	WP_011590570.1		GH31	WP_004841524.1		GH33	WP_012419675.1	Yes
All GH genes	34		GH77	CGICJO_01715		GH20	WP_011590623.1		GH31	WP_004841948.1		GH33	WP_012420583.1	Yes
Yes SignalP	11		GH77	CGICJO_08985		GH20	WP_041702699.1	Yes	GH31	WP_039959453.1		GH33	WP_042447674.1	Yes
No SignalP	23		GH84	CGICJO_03740	Yes	GH23	WP_003455079.1		GH32	WP_004841190.1		GH33	WP_081429207.1	Yes
All GH genes with SignalP%	0.323529		GH84	CGICJO_03845		GH24	WP_233419449.1		GH32	WP_004841826.1		GH35	WP_012419821.1	Yes
			GH84	CGICJO_08435	Yes	GH25	WP_003481377.1		GH32	WP_004843088.1		GH35	WP_012420719.1	Yes
All GH fams	23		GH89	CGICJO_03840	Yes	GH25	WP_011590164.1		GH33	WP_004843631.1	Yes	GH36	WP_012419274.1	Yes
Yes SignalP	10		GH95	CGICJO_05315	Yes	GH25	WP_011590484.1		GH36	WP_004844583.1		GH36	WP_012419570.1	Yes
No SignalP	15		GT2	CGICJO_03185		GH25	WP_011590769.1		GH36	WP_004844584.1		GH36	WP_012419903.1
All GH fams with SignalP%	0.434783		GT2	CGICJO_04185		GH29	WP_011590296.1		GH42	WP_004841192.1		GH36	WP_012420227.1	Yes
			GT2	CGICJO_04200		GH29	WP_011590977.1	Yes	GH73	WP_004841636.1		GH43	WP_012419750.1	Yes
			GT2	CGICJO_04855		GH3	WP_003468707.1	Yes	GH73	WP_004844093.1		GH43	WP_102740272.1	Yes
Mucin GH genes	20		GT2	CGICJO_10315		GH31	WP_003457922.1		GH73	WP_004844503.1	Yes	GH57	WP_012420896.1
Yes SignalP	11		GT2	CGICJO_10330		GH31	WP_011590658.1	Yes	GH73	WP_039959768.1		GH62	WP_012419675.1	Yes
No SignalP	9		GT28	CGICJO_03010		GH31	WP_011591044.1		GH77	WP_023923989.1		GH63	WP_157738258.1
Mucin GH genes with SignalP%	0.55		GT28	CGICJO_03885		GH31	WP_041702632.1		GH78	WP_004842793.1		GH77	WP_157738269.1
			GT35	CGICJO_03285		GH32	WP_011590879.1		GH88	WP_004841431.1		GH84	WP_012419113.1	Yes
Mucin GHs SignalP / All GHs Signalp	1		GT35	CGICJO_08990		GH33	WP_011590241.1	Yes	GH95	WP_004841212.1	Yes	GH89	WP_012419121.1	Yes
			GT4	CGICJO_04195		GH33	WP_011590331.1		GH95	WP_009244984.1		GH89	WP_233420541.1
Mucin GH fams	15		GT4	CGICJO_10320		GH33	WP_011590492.1		GH95	WP_172624242.1	Yes	GH95	WP_012419245.1	Yes
Yes SignalP	10		GT4	CGICJO_10345		GH36	WP_011590224.1		GH98	WP_039959992.1	Yes	GH95	WP_012420161.1
No SignalP	7		GT5	CGICJO_02120		GH36	WP_011590722.1	Yes	GT2	WP_004842827.1		GH97	WP_012420458.1	Yes
Mucin GH fams with SignalP%	0.666667		GT51	CGICJO_02215		GH38	WP_011590402.1		GT2	WP_004843327.1		GT0	WP_012419690.1
			GT51	CGICJO_11780		GH38	WP_011591046.1		GT2	WP_004843335.1		GT0	WP_012419813.1
Mucin GH genes / All GH genes	0.588235		GT8	CGICJO_05575		GH38	WP_233419477.1		GT2	WP_004843339.1		GT0	WP_012421110.1
						GH39	WP_011010449.1		GT2	WP_004843898.1		GT0	WP_167525137.1
			All GH genes	45		GH42	WP_011590091.1		GT2	WP_004844486.1		GT10	WP_012419811.1
			Yes SignalP	22		GH65	WP_003456339.1		GT2	WP_004844490.1		GT10	WP_012419813.1
			No SignalP	23		GH73	WP_003458203.1	Yes	GT2	WP_004844496.1		GT11	WP_012419989.1
			All GH genes with SignalP%	0.488889		GH73	WP_003460505.1	Yes	GT2	WP_004844504.1		GT11	WP_012421110.1
						GH73	WP_011590707.1	Yes	GT2	WP_009243937.1		GT11	WP_157738252.1	Yes
			All GH fams	24		GH77	WP_011591126.1		GT26	WP_004843331.1		GT19	WP_042448415.1
			Yes SignalP	11		GH84	WP_003456570.1	Yes	GT28	WP_004844149.1		GT2	WP_012419552.1
			No SignalP	14		GH84	WP_011590096.1	Yes	GT28	WP_004844395.1		GT2	WP_012419684.1
			All GH fams with SignalP%	0.458333		GH84	WP_011590415.1	Yes	GT32	WP_233447376.1		GT2	WP_012419685.1
						GH84	WP_011590733.1	Yes	GT35	WP_004844190.1		GT2	WP_012419805.1
						GH85	WP_011590122.1	Yes	GT35	WP_009245106.1		GT2	WP_012419808.1
			Mucin GH genes	31		GH85	WP_011590385.1	Yes	GT4	WP_004842817.1		GT2	WP_012419988.1
			Yes SignalP	22		GH88	WP_003455311.1		GT4	WP_004842822.1		GT2	WP_012419990.1
			No SignalP	9		GH89	WP_041702633.1	Yes	GT4	WP_004842824.1		GT2	WP_012419992.1
			Mucin GH genes with SignalP%	0.709677		GH95	WP_011590976.1	Yes	GT4	WP_004842826.1		GT2	WP_012420111.1
						GT0	WP_011590210.1		GT4	WP_004842828.1		GT2	WP_012420616.1
			Mucin GHs SignalP / All GHs Signalp	1		GT0	WP_041702594.1		GT4	WP_004843330.1		GT2	WP_012420617.1
						GT2	WP_003451106.1		GT4	WP_004843337.1		GT2	WP_012420798.1
			Mucin GH fams	16		GT2	WP_003457045.1		GT4	WP_004843943.1		GT2	WP_012421104.1
			Yes SignalP	11		GT2	WP_003460502.1		GT4	WP_004844491.1		GT2	WP_012421116.1
			No SignalP	6		GT2	WP_003460503.1		GT4	WP_009243939.1		GT2	WP_012421117.1
			Mucin GH fams with SignalP%	0.6875		GT2	WP_011590434.1		GT5	WP_009245815.1		GT26	WP_012419927.1
						GT26	WP_003481897.1		GT51	WP_004840829.1		GT28	WP_012419711.1
			Mucin GH genes / All GH genes	0.688889		GT28	WP_003451085.1		GT51	WP_004844569.1		GT28	WP_012420020.1
						GT28	WP_003457423.1		PL11	WP_039959894.1		GT30	WP_012419527.1
			Mucin GH fams / All GH fams	0.666667		GT28	WP_011590323.1		PL12	WP_004841442.1		GT31	WP_012420183.1
						GT35	WP_011591125.1					GT32	WP_012420183.1
						GT4	WP_003453477.1		All GH genes	63		GT35	WP_012419293.1
						GT4	WP_003453483.1		Yes SignalP	7		GT4	WP_012419495.1
						GT4	WP_003476167.1		No SignalP	56		GT4	WP_012419690.1
						GT4	WP_011590210.1		All GH genes with SignalP%	0.111111		GT4	WP_012420118.1
						GT4	WP_011590215.1					GT4	WP_012420443.1
						GT4	WP_011590435.1		All GH fams	27		GT4	WP_012420897.1
						GT4	WP_011590973.1		Yes SignalP	6		GT4	WP_012421105.1
						GT4	WP_011591072.1		No SignalP	25		GT4	WP_012421107.1
						GT4	WP_011591076.1		All GH fams with SignalP%	0.222222		GT4	WP_012421111.1
						GT4	WP_041702594.1					GT4	WP_012421112.1
						GT51	WP_011591012.1					GT4	WP_012421113.1
						PL12	WP_003455377.1		Mucin GH genes	24		GT4	WP_042447747.1
						PL12	WP_011590208.1		Yes SignalP	5		GT4	WP_081429237.1
						PL8	WP_003455341.1		No SignalP	19		GT4	WP_167525137.1
									Mucin GH genes with SignalP%	0.208333		GT51	WP_012420281.1
						All GH genes	63					GT51	WP_094137922.1
						Yes SignalP	22		Mucin GHs SignalP / All GHs Signalp	0.714286		GT51	WP_162610422.1
						No SignalP	41					GT8	WP_012419686.1
						All GH genes with SignalP%	0.349206		Mucin GH fams	10		GT8	WP_012419804.1
									Yes SignalP	4		GT8	WP_012419986.1
						All GH fams	34		No SignalP	8		GT9	WP_012419806.1
						Yes SignalP	15		Mucin GH fams with SignalP%	0.4		PL38	WP_157738242.1
						No SignalP	27
						All GH fams with SignalP%	0.441176		Mucin GH genes / All GH genes	0.380952		All GH genes	61
												Yes SignalP	42
									Mucin GH fams / All GH fams	0.37037		No SignalP	19
						Mucin GH genes	35					All GH genes with SignalP%	0.688525
						Yes SignalP	18
						No SignalP	17					All GH fams	30
						Mucin GH genes with SignalP%	0.514286					Yes SignalP	22
												No SignalP	17
						Mucin GHs SignalP / All GHs Signalp	0.818182					All GH fams with SignalP%	0.733333
						Mucin GH fams	17
						Yes SignalP	13					Mucin GH genes	51
						No SignalP	11					Yes SignalP	40
						Mucin GH fams with SignalP%	0.764706					No SignalP	11
												Mucin GH genes with SignalP%	0.784314
						Mucin GH genes / All GH genes	0.555556
												Mucin GHs SignalP / All GHs Signalp	0.952381
						Mucin GH fams / All GH fams	0.5
												Mucin GH fams	19
												Yes SignalP	18
												No SignalP	10
												Mucin GH fams with SignalP%	0.947368
												Mucin GH genes / All GH genes	0.836066
												Mucin GH fams / All GH fams	0.633333

### Sheet: stats
genomes	lpuh	lpuc	cpe	rgn	amu
All GH genes with SignalP%	0.323529	0.488889	0.349206	0.111111	0.688525
All GH fams with SignalP%	0.434783	0.458333	0.441176	0.222222	0.733333
Mucin GH genes with SignalP%	0.55	0.709677	0.514286	0.208333	0.784314
Mucin GHs SignalP / All GHs Signalp	1	1	0.818182	0.714286	0.952381
Mucin GH fams with SignalP%	0.666667	0.6875	0.764706	0.4	0.947368
Total genes	1827	2458	2833	3421	2136
All GH genes	34	45	63	63	61
All GH genes%	0.0186097	0.0183076	0.0222379	0.0184157	0.0285581
Mucin GH genes	20	31	35	24	51
Mucin GH genes%	0.0109469	0.0126119	0.0123544	0.00701549	0.0238764
Mucin GH genes / All GH genes	0.5882	0.688889	0.555556	0.380952	0.836066
