## Supplementary material for "Mucinolysome in gut microbiomes of farm animals and humans": Table S4

### Sheet: cper
Table S4: PPIs predicted for doc-coh pairs in C. perfringens ATCC 13124
coh-doc pairs	fraction_disordered	has_clash	iptm	ptm	ranking_score	num_contacts	avg_if_plddt	pdockq
cpeGH20_coh-cpeGH2_doc	0	0	0.87	0.88	0.87	54	94.75	0.485
cpeGH20_coh-cpeGH29_doc	0	0	0.81	0.84	0.81	51	91.03	0.407
cpeGH20_coh-cpeGH31_doc	0	0	0.34	0.71	0.41	64	69.61	0.161
cpeGH20_coh-cpeGH84.2_doc	0	0	0.73	0.8	0.75	54	86.96	0.361
cpeGH20_coh-cpeGH95_doc	0	0	0.72	0.81	0.74	54	86.86	0.36
cpeGH3_coh-cpeGH2_doc	0	0	0.18	0.65	0.28	28	82.65	0.128
cpeGH3_coh-cpeGH29_doc	0	0	0.33	0.7	0.4	30	70.86	0.073
cpeGH3_coh-cpeGH31_doc	0	0	0.21	0.66	0.3	31	59.02	0.042
cpeGH3_coh-cpeGH84.2_doc	0	0	0.26	0.69	0.34	34	66.77	0.067
cpeGH3_coh-cpeGH95_doc	0	0	0.23	0.7	0.32	16	63.93	0.032
cpeGH31_coh-cpeGH2_doc	0.17	0	0.75	0.71	0.83	38	91.5	0.305
cpeGH31_coh-cpeGH29_doc	0.01	0	0.64	0.69	0.66	51	82.8	0.277
cpeGH31_coh-cpeGH31_doc	0.18	0	0.89	0.77	0.95	84	95.27	0.62
cpeGH31_coh-cpeGH84.2_doc	0.19	0	0.34	0.6	0.49	51	74.31	0.169
cpeGH31_coh-cpeGH95_doc	0.15	0	0.49	0.64	0.6	53	77.06	0.209
cpeGH33_coh-cpeGH2_doc	0.01	0	0.82	0.86	0.83	49	94.29	0.443
cpeGH33_coh-cpeGH29_doc	0.01	0	0.77	0.83	0.79	47	91.72	0.387
cpeGH33_coh-cpeGH31_doc	0.01	0	0.42	0.73	0.48	59	74.41	0.201
cpeGH33_coh-cpeGH84.2_doc	0	0	0.61	0.78	0.64	55	88.41	0.392
cpeGH33_coh-cpeGH95_doc	0.01	0	0.8	0.85	0.81	52	93.18	0.448
cpeGH84.1_coh-cpeGH2_doc	0	0	0.86	0.9	0.87	47	95.9	0.452
cpeGH84.1_coh-cpeGH29_doc	0	0	0.82	0.86	0.83	51	93.87	0.451
cpeGH84.1_coh-cpeGH31_doc	0	0	0.29	0.7	0.38	57	64.74	0.102
cpeGH84.1_coh-cpeGH84.2_doc	0	0	0.73	0.82	0.75	54	89.15	0.397
cpeGH84.1_coh-cpeGH95_doc	0	0	0.65	0.82	0.68	52	87.79	0.362
