## Supplementary material for "Mucinolysome in gut microbiomes of farm animals and humans": Table S5

### Sheet: kol109
Table S5: PPIs predicted for doc-coh pairs in Lpuc ET540/kol109
coh-doc pairs	fraction_disordered	has_clash	iptm	ptm	ranking_score	num_contacts	avg_if_plddt	pdockq
cSca1_coh1-cGH101.e1_doc	0	0	0.82	0.87	0.83	58	91.97	0.468
cSca1_coh1-cGH101.e2_doc	0	0	0.74	0.83	0.76	52	90.15	0.4
cSca1_coh1-cGH101.e3_doc	0	0	0.77	0.87	0.79	49	92.52	0.415
cSca1_coh1-cGH101.e4_doc	0	0	0.79	0.84	0.8	57	88.55	0.407
cSca1_coh1-cGH111.e1_doc	0	0	0.67	0.83	0.7	51	90.65	0.401
cSca1_coh1-cGH136.e1_doc	0	0	0.86	0.91	0.87	56	96	0.516
cSca1_coh1-cGH136.e2_doc	0	0	0.8	0.88	0.82	49	94.18	0.441
cSca1_coh1-cGH136.e3_doc	0	0	0.79	0.87	0.8	54	92.38	0.449
cSca1_coh1-cGH2.e1_doc	0	0	0.82	0.89	0.84	54	94.84	0.487
cSca1_coh1-cGH20.e1_doc	0	0	0.77	0.83	0.78	52	90.05	0.398
cSca1_coh1-cGH20.e2_doc	0	0	0.81	0.89	0.83	56	95.03	0.502
cSca1_coh1-cGH20.e3_doc	0	0	0.82	0.89	0.84	52	94.77	0.472
cSca1_coh1-cGH20.e4_doc	0	0	0.84	0.85	0.84	58	86.96	0.387
cSca1_coh1-cGH29.e1_doc	0.01	0	0.85	0.88	0.86	52	95.55	0.484
cSca1_coh1-cGH33.e1_doc	0	0	0.7	0.83	0.73	55	87.86	0.383
cSca1_coh1-cGH43.e1_doc	0	0	0.83	0.88	0.84	53	94.78	0.479
cSca1_coh1-cGH51.e1_doc	0	0	0.77	0.87	0.79	55	92.78	0.462
cSca1_coh1-cGH84.e1_doc	0.02	0	0.74	0.85	0.77	51	90.33	0.395
cSca1_coh1-cGH84.e2_doc	0	0	0.81	0.84	0.82	58	93.97	0.499
cSca1_coh1-cGH89.e1_doc	0	0	0.78	0.88	0.8	52	93.07	0.446
cSca1_coh1-cGH95.e1_doc	0	0	0.88	0.88	0.88	53	95.82	0.495
cSca1_coh1-CGICJO_00100_doc	0	0	0.69	0.82	0.72	52	87.49	0.357
cSca1_coh1-CGICJO_01630_doc	0.05	0	0.86	0.86	0.88	53	95.82	0.495
cSca1_coh1-CGICJO_02725_doc	0	0	0.77	0.86	0.79	59	90.62	0.453
cSca1_coh1-CGICJO_02730_doc	0	0	0.87	0.91	0.88	51	96.14	0.486
cSca1_coh1-CGICJO_03090_doc	0	0	0.78	0.87	0.8	51	93.2	0.441
cSca1_coh1-CGICJO_03100_doc	0	0	0.77	0.8	0.77	58	89.64	0.431
cSca1_coh1-CGICJO_03505_doc	0.04	0	0.72	0.81	0.76	50	86.28	0.324
cSca1_coh1-CGICJO_03780_doc	0	0	0.76	0.86	0.78	51	91.8	0.419
cSca1_coh1-CGICJO_04575_doc	0	0	0.64	0.82	0.67	55	86.66	0.363
cSca1_coh1-CGICJO_04605_doc	0	0	0.76	0.86	0.78	53	91.74	0.432
cSca1_coh1-CGICJO_04750_doc	0	0	0.74	0.84	0.76	48	90.53	0.376
cSca1_coh1-CGICJO_04790_doc	0	0	0.89	0.91	0.89	58	95.75	0.524
cSca1_coh1-CGICJO_05205_doc	0	0	0.78	0.88	0.8	54	91.51	0.435
cSca1_coh1-CGICJO_05310_doc	0	0	0.77	0.84	0.79	53	91.07	0.421
cSca1_coh1-CGICJO_05460_doc	0	0	0.46	0.76	0.52	48	78.4	0.201
cSca1_coh1-CGICJO_05465_doc	0	0	0.75	0.87	0.78	47	91.97	0.391
cSca1_coh1-CGICJO_06200_doc	0	0	0.8	0.86	0.81	53	91.74	0.432
cSca1_coh1-CGICJO_06330_doc	0	0	0.86	0.84	0.86	55	93.59	0.474
cSca1_coh1-CGICJO_07940_doc	0	0	0.55	0.76	0.59	54	76.95	0.212
cSca1_coh1-CGICJO_08465_doc	0	0	0.77	0.85	0.79	57	91.46	0.454
cSca1_coh1-CGICJO_08470_doc	0	0	0.76	0.86	0.78	54	91.85	0.441
cSca1_coh1-CGICJO_11355_doc	0	0	0.65	0.83	0.69	58	87.4	0.394
cSca1_coh1-CGICJO_11805_doc	0	0	0.74	0.83	0.76	57	87.17	0.384
cSca1_coh1-CGICJO_12015_doc	0	0	0.84	0.89	0.85	50	93.56	0.439
cSca1_coh1-cSca1_doc1	0.01	0	0.79	0.88	0.81	59	91.74	0.471
cSca1_coh1-cSca2_doc1	0	0	0.8	0.88	0.81	55	94.01	0.481
cSca1_coh2-cGH101.e1_doc	0	0	0.76	0.85	0.78	61	87.5	0.414
cSca1_coh2-cGH101.e2_doc	0	0	0.7	0.82	0.73	51	90.33	0.395
cSca1_coh2-cGH101.e3_doc	0	0	0.75	0.85	0.77	52	93.81	0.458
cSca1_coh2-cGH101.e4_doc	0	0	0.71	0.81	0.73	51	86.29	0.331
cSca1_coh2-cGH111.e1_doc	0	0	0.5	0.75	0.55	50	84.17	0.291
cSca1_coh2-cGH136.e1_doc	0	0	0.64	0.79	0.67	50	88.75	0.363
cSca1_coh2-cGH136.e2_doc	0	0	0.74	0.85	0.76	50	92.94	0.43
cSca1_coh2-cGH136.e3_doc	0	0	0.86	0.9	0.87	50	96.35	0.482
cSca1_coh2-cGH2.e1_doc	0	0	0.89	0.91	0.9	52	97.44	0.511
cSca1_coh2-cGH20.e1_doc	0	0	0.64	0.75	0.66	47	85.31	0.288
cSca1_coh2-cGH20.e2_doc	0	0	0.48	0.75	0.54	50	88.27	0.355
cSca1_coh2-cGH20.e3_doc	0	0	0.86	0.9	0.87	52	96.26	0.494
cSca1_coh2-cGH20.e4_doc	0	0	0.42	0.71	0.48	47	76.59	0.176
cSca1_coh2-cGH29.e1_doc	0.02	0	0.51	0.74	0.57	47	85.46	0.291
cSca1_coh2-cGH33.e1_doc	0	0	0.57	0.76	0.61	49	85.38	0.303
cSca1_coh2-cGH43.e1_doc	0	0	0.82	0.89	0.83	49	95.59	0.463
cSca1_coh2-cGH51.e1_doc	0	0	0.57	0.78	0.61	52	85.6	0.327
cSca1_coh2-cGH84.e1_doc	0.02	0	0.69	0.83	0.72	52	90.71	0.409
cSca1_coh2-cGH84.e2_doc	0	0	0.75	0.83	0.77	51	93.67	0.448
cSca1_coh2-cGH89.e1_doc	0	0	0.86	0.9	0.87	51	95.72	0.479
cSca1_coh2-cGH95.e1_doc	0	0	0.61	0.8	0.65	47	90.32	0.365
cSca1_coh2-CGICJO_00100_doc	0	0	0.72	0.81	0.74	48	90.34	0.373
cSca1_coh2-CGICJO_01630_doc	0.05	0	0.45	0.72	0.53	50	87.89	0.349
cSca1_coh2-CGICJO_02725_doc	0	0	0.49	0.75	0.54	50	84.65	0.299
cSca1_coh2-CGICJO_02730_doc	0	0	0.61	0.79	0.65	47	86.11	0.3
cSca1_coh2-CGICJO_03090_doc	0	0	0.8	0.87	0.82	49	94.96	0.453
cSca1_coh2-CGICJO_03100_doc	0.09	0	0.54	0.73	0.62	74	76.23	0.287
cSca1_coh2-CGICJO_03505_doc	0	0	0.61	0.79	0.65	40	86.77	0.257
cSca1_coh2-CGICJO_03780_doc	0	0	0.64	0.8	0.67	46	87.06	0.307
cSca1_coh2-CGICJO_04575_doc	0	0	0.52	0.76	0.57	51	83.53	0.288
cSca1_coh2-CGICJO_04605_doc	0	0	0.64	0.8	0.67	50	87.65	0.345
cSca1_coh2-CGICJO_04750_doc	0	0	0.48	0.74	0.54	47	81.01	0.229
cSca1_coh2-CGICJO_04790_doc	0	0	0.84	0.89	0.85	50	96.02	0.477
cSca1_coh2-CGICJO_05205_doc	0	0	0.61	0.81	0.65	55	87.73	0.381
cSca1_coh2-CGICJO_05310_doc	0	0	0.63	0.79	0.66	51	87.96	0.357
cSca1_coh2-CGICJO_05460_doc	0	0	0.38	0.71	0.45	47	75.57	0.165
cSca1_coh2-CGICJO_05465_doc	0	0	0.45	0.74	0.51	49	79.69	0.223
cSca1_coh2-CGICJO_06200_doc	0	0	0.71	0.82	0.73	51	90.58	0.399
cSca1_coh2-CGICJO_06330_doc	0	0	0.73	0.78	0.74	53	89.18	0.391
cSca1_coh2-CGICJO_07940_doc	0	0	0.47	0.72	0.52	49	79.32	0.218
cSca1_coh2-CGICJO_08465_doc	0	0	0.53	0.77	0.57	51	80.91	0.25
cSca1_coh2-CGICJO_08470_doc	0	0	0.52	0.76	0.57	53	81.47	0.269
cSca1_coh2-CGICJO_11355_doc	0	0	0.61	0.79	0.65	52	86.67	0.344
cSca1_coh2-CGICJO_11805_doc	0	0	0.77	0.81	0.77	56	89.04	0.409
cSca1_coh2-CGICJO_12015_doc	0	0	0.67	0.82	0.7	47	87.45	0.32
cSca1_coh2-cSca1_doc1	0.01	0	0.78	0.87	0.8	51	94.25	0.457
cSca1_coh2-cSca2_doc1	0	0	0.71	0.84	0.73	50	92.78	0.427
cSca1_coh3-cGH101.e1_doc	0	0	0.53	0.74	0.57	49	80.26	0.23
cSca1_coh3-cGH101.e2_doc	0	0	0.84	0.88	0.85	50	95.79	0.473
cSca1_coh3-cGH101.e3_doc	0	0	0.77	0.85	0.79	50	92.58	0.424
cSca1_coh3-cGH101.e4_doc	0	0	0.65	0.8	0.68	50	87.09	0.336
cSca1_coh3-cGH111.e1_doc	0	0	0.79	0.85	0.8	48	93.94	0.43
cSca1_coh3-cGH136.e1_doc	0	0	0.85	0.88	0.86	52	95.76	0.487
cSca1_coh3-cGH136.e2_doc	0	0	0.81	0.86	0.82	51	94.46	0.46
cSca1_coh3-cGH136.e3_doc	0	0	0.83	0.87	0.84	51	95.34	0.474
cSca1_coh3-cGH2.e1_doc	0	0	0.86	0.89	0.86	49	96.41	0.475
cSca1_coh3-cGH20.e1_doc	0	0	0.52	0.74	0.56	48	80	0.221
cSca1_coh3-cGH20.e2_doc	0	0	0.71	0.82	0.73	51	91.46	0.413
cSca1_coh3-cGH20.e3_doc	0	0	0.83	0.87	0.84	52	95.62	0.485
cSca1_coh3-cGH20.e4_doc	0	0	0.47	0.69	0.51	48	77.12	0.186
cSca1_coh3-cGH29.e1_doc	0	0	0.69	0.8	0.71	49	89.68	0.37
cSca1_coh3-cGH33.e1_doc	0	0	0.71	0.82	0.73	49	90.86	0.389
cSca1_coh3-cGH43.e1_doc	0	0	0.86	0.89	0.86	51	96.63	0.493
cSca1_coh3-cGH51.e1_doc	0	0	0.64	0.79	0.67	51	88.57	0.367
cSca1_coh3-cGH84.e1_doc	0.02	0	0.62	0.78	0.66	50	85.88	0.318
cSca1_coh3-cGH84.e2_doc	0	0	0.84	0.88	0.85	51	96.35	0.489
cSca1_coh3-cGH89.e1_doc	0	0	0.85	0.88	0.85	51	93.49	0.445
cSca1_coh3-cGH95.e1_doc	0	0	0.86	0.89	0.87	49	96.43	0.475
cSca1_coh3-CGICJO_00100_doc	0	0	0.67	0.81	0.69	47	87.06	0.314
cSca1_coh3-CGICJO_01630_doc	0.05	0	0.73	0.79	0.77	51	93.94	0.452
cSca1_coh3-CGICJO_02725_doc	0	0	0.48	0.74	0.53	50	80.69	0.241
cSca1_coh3-CGICJO_02730_doc	0	0	0.64	0.8	0.67	49	88.15	0.346
cSca1_coh3-CGICJO_03090_doc	0	0	0.86	0.89	0.87	51	96.22	0.487
cSca1_coh3-CGICJO_03100_doc	0	0	0.68	0.8	0.71	49	91.11	0.393
cSca1_coh3-CGICJO_03505_doc	0	0	0.52	0.76	0.57	41	86.88	0.266
cSca1_coh3-CGICJO_03780_doc	0	0	0.82	0.87	0.83	49	93.74	0.434
cSca1_coh3-CGICJO_04575_doc	0	0	0.56	0.77	0.6	58	81.05	0.291
cSca1_coh3-CGICJO_04605_doc	0	0	0.78	0.85	0.8	50	93.25	0.434
cSca1_coh3-CGICJO_04750_doc	0	0	0.77	0.83	0.78	46	90.38	0.358
cSca1_coh3-CGICJO_04790_doc	0	0	0.81	0.86	0.82	50	94.04	0.447
cSca1_coh3-CGICJO_05205_doc	0	0	0.64	0.8	0.67	54	86.43	0.353
cSca1_coh3-CGICJO_05310_doc	0	0	0.38	0.68	0.44	47	75.97	0.169
cSca1_coh3-CGICJO_05460_doc	0	0	0.59	0.78	0.63	48	84.18	0.278
cSca1_coh3-CGICJO_05465_doc	0	0	0.5	0.74	0.55	47	81.14	0.23
cSca1_coh3-CGICJO_06200_doc	0	0	0.52	0.72	0.56	50	82.76	0.27
cSca1_coh3-CGICJO_06330_doc	0	0	0.55	0.72	0.58	53	84.02	0.308
cSca1_coh3-CGICJO_07940_doc	0	0	0.5	0.73	0.54	50	80.1	0.233
cSca1_coh3-CGICJO_08465_doc	0	0	0.69	0.82	0.71	53	88.65	0.382
cSca1_coh3-CGICJO_08470_doc	0	0	0.67	0.81	0.7	53	88.09	0.373
cSca1_coh3-CGICJO_11355_doc	0	0	0.41	0.7	0.47	50	77.03	0.195
cSca1_coh3-CGICJO_11805_doc	0	0	0.71	0.82	0.73	53	89.99	0.404
cSca1_coh3-CGICJO_12015_doc	0	0	0.57	0.75	0.6	52	82.92	0.285
cSca1_coh3-cSca1_doc1	0.01	0	0.77	0.85	0.79	51	92.2	0.425
cSca1_coh3-cSca2_doc1	0	0	0.83	0.88	0.84	49	94.39	0.445
cSca1_coh4-cGH101.e1_doc	0	0	0.71	0.85	0.74	57	89.86	0.428
cSca1_coh4-cGH101.e2_doc	0	0	0.83	0.88	0.84	55	95.51	0.503
cSca1_coh4-cGH101.e3_doc	0	0	0.84	0.9	0.85	57	95.17	0.51
cSca1_coh4-cGH101.e4_doc	0	0	0.78	0.86	0.8	58	92.08	0.47
cSca1_coh4-cGH111.e1_doc	0	0	0.79	0.88	0.81	51	94.43	0.46
cSca1_coh4-cGH136.e1_doc	0.01	0	0.9	0.92	0.9	57	96.83	0.533
cSca1_coh4-cGH136.e2_doc	0	0	0.86	0.9	0.86	55	96.05	0.511
cSca1_coh4-cGH136.e3_doc	0	0	0.85	0.9	0.86	58	95.71	0.524
cSca1_coh4-cGH2.e1_doc	0	0	0.9	0.92	0.91	57	97.35	0.541
cSca1_coh4-cGH20.e1_doc	0	0	0.67	0.81	0.7	58	84.95	0.354
cSca1_coh4-cGH20.e2_doc	0	0	0.77	0.87	0.79	53	93.68	0.462
cSca1_coh4-cGH20.e3_doc	0	0	0.89	0.91	0.9	55	97.24	0.527
cSca1_coh4-cGH20.e4_doc	0	0	0.6	0.75	0.63	50	82.86	0.272
cSca1_coh4-cGH29.e1_doc	0	0	0.8	0.87	0.81	54	93.13	0.461
cSca1_coh4-cGH33.e1_doc	0.01	0	0.79	0.86	0.81	57	91.63	0.457
cSca1_coh4-cGH43.e1_doc	0	0	0.85	0.9	0.86	55	96.01	0.51
cSca1_coh4-cGH51.e1_doc	0.01	0	0.8	0.86	0.81	56	91.87	0.454
cSca1_coh4-cGH84.e1_doc	0.03	0	0.86	0.89	0.88	55	95.48	0.503
cSca1_coh4-cGH84.e2_doc	0.01	0	0.86	0.88	0.87	60	94.41	0.517
cSca1_coh4-cGH89.e1_doc	0	0	0.87	0.91	0.88	55	95.66	0.505
cSca1_coh4-cGH95.e1_doc	0.01	0	0.85	0.88	0.86	56	94.19	0.49
cSca1_coh4-CGICJO_00100_doc	0	0	0.7	0.85	0.73	53	89.32	0.393
cSca1_coh4-CGICJO_01630_doc	0.05	0	0.72	0.82	0.76	56	93.39	0.478
cSca1_coh4-CGICJO_02725_doc	0.01	0	0.7	0.85	0.74	56	90.44	0.431
cSca1_coh4-CGICJO_02730_doc	0	0	0.83	0.83	0.83	46	94.13	0.417
cSca1_coh4-CGICJO_03090_doc	0	0	0.87	0.86	0.87	50	93.76	0.442
cSca1_coh4-CGICJO_03100_doc	0.01	0	0.79	0.82	0.8	56	89.76	0.42
cSca1_coh4-CGICJO_03505_doc	0	0	0.68	0.84	0.71	47	90.41	0.366
cSca1_coh4-CGICJO_03780_doc	0	0	0.8	0.88	0.82	55	93.43	0.472
cSca1_coh4-CGICJO_04575_doc	0	0	0.79	0.88	0.81	59	91.23	0.463
cSca1_coh4-CGICJO_04605_doc	0	0	0.84	0.9	0.85	56	95.82	0.514
cSca1_coh4-CGICJO_04750_doc	0.01	0	0.76	0.86	0.78	52	91.03	0.414
cSca1_coh4-CGICJO_04790_doc	0.01	0	0.83	0.9	0.85	56	95.43	0.508
cSca1_coh4-CGICJO_05205_doc	0.01	0	0.82	0.89	0.84	62	91.75	0.488
cSca1_coh4-CGICJO_05310_doc	0.05	0	0.85	0.87	0.88	53	94.05	0.468
cSca1_coh4-CGICJO_05460_doc	0	0	0.64	0.78	0.66	50	84.47	0.296
cSca1_coh4-CGICJO_05465_doc	0	0	0.74	0.86	0.76	53	91.48	0.428
cSca1_coh4-CGICJO_06200_doc	0.01	0	0.66	0.83	0.7	52	88.45	0.372
cSca1_coh4-CGICJO_06330_doc	0	0	0.74	0.78	0.75	50	91.25	0.403
cSca1_coh4-CGICJO_07940_doc	0.05	0	0.73	0.79	0.77	51	88.12	0.36
cSca1_coh4-CGICJO_08465_doc	0.01	0	0.79	0.88	0.81	54	92.26	0.447
cSca1_coh4-CGICJO_08470_doc	0.01	0	0.79	0.88	0.81	55	92.5	0.458
cSca1_coh4-CGICJO_11355_doc	0	0	0.75	0.87	0.78	58	90.62	0.447
cSca1_coh4-CGICJO_11805_doc	0.01	0	0.88	0.88	0.89	65	95.07	0.551
cSca1_coh4-CGICJO_12015_doc	0	0	0.82	0.89	0.83	60	91.67	0.476
cSca1_coh4-cSca1_doc1	0.03	0	0.87	0.91	0.89	57	96.38	0.527
cSca1_coh4-cSca2_doc1	0	0	0.73	0.86	0.76	57	92.4	0.469
cSca1_coh5-cGH101.e1_doc	0	0	0.61	0.79	0.65	61	81.83	0.319
cSca1_coh5-cGH101.e2_doc	0	0	0.83	0.89	0.84	52	95.41	0.482
cSca1_coh5-cGH101.e3_doc	0	0	0.84	0.88	0.85	50	95.18	0.464
cSca1_coh5-cGH101.e4_doc	0	0	0.59	0.76	0.63	49	81.63	0.248
cSca1_coh5-cGH111.e1_doc	0	0	0.69	0.81	0.71	47	91.12	0.378
cSca1_coh5-cGH136.e1_doc	0	0	0.86	0.89	0.87	54	96	0.504
cSca1_coh5-cGH136.e2_doc	0	0	0.82	0.87	0.83	50	94.65	0.456
cSca1_coh5-cGH136.e3_doc	0	0	0.85	0.88	0.86	52	94.89	0.474
cSca1_coh5-cGH2.e1_doc	0	0	0.88	0.9	0.89	49	97.21	0.487
cSca1_coh5-cGH20.e1_doc	0	0	0.51	0.76	0.56	47	83.76	0.266
cSca1_coh5-cGH20.e2_doc	0	0	0.8	0.86	0.81	50	94.2	0.449
cSca1_coh5-cGH20.e3_doc	0	0	0.78	0.86	0.8	50	94.04	0.447
cSca1_coh5-cGH20.e4_doc	0	0	0.41	0.7	0.47	50	75.07	0.173
cSca1_coh5-cGH29.e1_doc	0	0	0.69	0.81	0.71	49	91.88	0.405
cSca1_coh5-cGH33.e1_doc	0	0	0.63	0.8	0.66	48	91.22	0.387
cSca1_coh5-cGH43.e1_doc	0	0	0.83	0.87	0.84	51	94.77	0.465
cSca1_coh5-cGH51.e1_doc	0	0	0.55	0.78	0.6	50	88.4	0.357
cSca1_coh5-cGH84.e1_doc	0.02	0	0.76	0.86	0.79	51	92.3	0.427
cSca1_coh5-cGH84.e2_doc	0	0	0.75	0.84	0.77	51	93.76	0.45
cSca1_coh5-cGH89.e1_doc	0	0	0.85	0.88	0.86	50	94.95	0.461
cSca1_coh5-cGH95.e1_doc	0	0	0.87	0.89	0.88	48	96.24	0.465
cSca1_coh5-CGICJO_00100_doc	0	0	0.68	0.82	0.71	49	88.07	0.345
cSca1_coh5-CGICJO_01630_doc	0.05	0	0.78	0.81	0.81	50	94	0.446
cSca1_coh5-CGICJO_02725_doc	0	0	0.65	0.82	0.68	49	89.92	0.374
cSca1_coh5-CGICJO_02730_doc	0	0	0.78	0.86	0.8	45	92.95	0.39
cSca1_coh5-CGICJO_03090_doc	0	0	0.83	0.88	0.84	51	95.59	0.477
cSca1_coh5-CGICJO_03100_doc	0	0	0.43	0.7	0.49	51	81.04	0.252
cSca1_coh5-CGICJO_03505_doc	0	0	0.62	0.78	0.65	40	84.27	0.225
cSca1_coh5-CGICJO_03780_doc	0	0	0.77	0.86	0.79	46	93.57	0.408
cSca1_coh5-CGICJO_04575_doc	0	0	0.67	0.8	0.7	50	88.09	0.352
cSca1_coh5-CGICJO_04605_doc	0	0	0.84	0.89	0.85	51	95.05	0.469
cSca1_coh5-CGICJO_04750_doc	0	0	0.58	0.78	0.62	48	85.43	0.297
cSca1_coh5-CGICJO_04790_doc	0	0	0.81	0.86	0.82	53	93.19	0.455
cSca1_coh5-CGICJO_05205_doc	0	0	0.85	0.89	0.86	52	94.6	0.47
cSca1_coh5-CGICJO_05310_doc	0.05	0	0.71	0.81	0.75	52	90.85	0.411
cSca1_coh5-CGICJO_05460_doc	0	0	0.5	0.77	0.55	48	84.44	0.282
cSca1_coh5-CGICJO_05465_doc	0.01	0	0.74	0.84	0.76	47	91.49	0.383
cSca1_coh5-CGICJO_06200_doc	0	0	0.57	0.77	0.61	51	86.04	0.327
cSca1_coh5-CGICJO_06330_doc	0	0	0.76	0.82	0.77	54	91.97	0.443
cSca1_coh5-CGICJO_07940_doc	0	0	0.55	0.75	0.59	46	80.44	0.216
cSca1_coh5-CGICJO_08465_doc	0	0	0.74	0.84	0.76	51	92.39	0.428
cSca1_coh5-CGICJO_08470_doc	0	0	0.72	0.84	0.75	52	91.18	0.416
cSca1_coh5-CGICJO_11355_doc	0	0	0.65	0.81	0.68	49	88.76	0.356
cSca1_coh5-CGICJO_11805_doc	0	0	0.78	0.86	0.8	54	93.35	0.464
cSca1_coh5-CGICJO_12015_doc	0	0	0.83	0.88	0.84	48	94.19	0.434
cSca1_coh5-cSca1_doc1	0	0	0.8	0.87	0.81	51	94.41	0.46
cSca1_coh5-cSca2_doc1	0	0	0.72	0.84	0.75	51	92.48	0.43
cSca2_coh1-cGH101.e1_doc	0	0	0.55	0.77	0.6	51	82.04	0.266
cSca2_coh1-cGH101.e2_doc	0	0	0.84	0.88	0.85	54	95.17	0.492
cSca2_coh1-cGH101.e3_doc	0	0	0.87	0.89	0.88	54	95.11	0.491
cSca2_coh1-cGH101.e4_doc	0	0	0.5	0.75	0.55	56	82.7	0.306
cSca2_coh1-cGH111.e1_doc	0	0	0.74	0.82	0.75	52	90.48	0.405
cSca2_coh1-cGH136.e1_doc	0	0	0.85	0.89	0.86	57	94.92	0.507
cSca2_coh1-cGH136.e2_doc	0	0	0.85	0.88	0.85	53	95.15	0.485
cSca2_coh1-cGH136.e3_doc	0	0	0.85	0.88	0.85	54	95	0.489
cSca2_coh1-cGH2.e1_doc	0	0	0.89	0.9	0.89	54	96.79	0.515
cSca2_coh1-cGH20.e1_doc	0	0	0.47	0.73	0.52	49	79.36	0.218
cSca2_coh1-cGH20.e2_doc	0	0	0.83	0.88	0.84	54	95.84	0.501
cSca2_coh1-cGH20.e3_doc	0	0	0.79	0.86	0.8	54	93.78	0.471
cSca2_coh1-cGH20.e4_doc	0	0	0.5	0.72	0.54	57	76	0.213
cSca2_coh1-cGH29.e1_doc	0	0	0.7	0.81	0.72	53	91.19	0.423
cSca2_coh1-cGH33.e1_doc	0	0	0.73	0.83	0.75	52	93.13	0.447
cSca2_coh1-cGH43.e1_doc	0	0	0.85	0.88	0.85	56	95.5	0.509
cSca2_coh1-cGH51.e1_doc	0	0	0.59	0.77	0.62	55	85.26	0.34
cSca2_coh1-cGH84.e1_doc	0.02	0	0.79	0.86	0.82	50	92.66	0.425
cSca2_coh1-cGH84.e2_doc	0.02	0	0.72	0.8	0.75	54	90.47	0.419
cSca2_coh1-cGH89.e1_doc	0	0	0.84	0.88	0.85	52	93.59	0.454
cSca2_coh1-cGH95.e1_doc	0	0	0.85	0.89	0.86	50	95.91	0.475
cSca2_coh1-CGICJO_00100_doc	0	0	0.65	0.81	0.68	48	86.52	0.313
cSca2_coh1-CGICJO_01630_doc	0.05	0	0.81	0.82	0.84	54	94.66	0.484
cSca2_coh1-CGICJO_02725_doc	0	0	0.58	0.78	0.62	54	87.09	0.364
cSca2_coh1-CGICJO_02730_doc	0	0	0.82	0.87	0.83	49	94.86	0.452
cSca2_coh1-CGICJO_03090_doc	0	0	0.85	0.89	0.86	54	95.48	0.496
cSca2_coh1-CGICJO_03100_doc	0	0	0.43	0.71	0.48	55	80.79	0.271
cSca2_coh1-CGICJO_03505_doc	0	0	0.53	0.76	0.58	46	83.05	0.249
cSca2_coh1-CGICJO_03780_doc	0	0	0.86	0.87	0.86	52	93.83	0.458
cSca2_coh1-CGICJO_04575_doc	0	0	0.79	0.85	0.8	51	93.05	0.439
cSca2_coh1-CGICJO_04605_doc	0	0	0.68	0.8	0.71	53	88.98	0.388
cSca2_coh1-CGICJO_04750_doc	0	0	0.74	0.81	0.75	49	87.98	0.343
cSca2_coh1-CGICJO_04790_doc	0	0	0.84	0.88	0.84	51	95.07	0.47
cSca2_coh1-CGICJO_05205_doc	0	0	0.83	0.88	0.84	58	93.15	0.486
cSca2_coh1-CGICJO_05310_doc	0	0	0.51	0.75	0.56	55	83.66	0.315
cSca2_coh1-CGICJO_05460_doc	0	0	0.48	0.73	0.53	50	80.21	0.235
cSca2_coh1-CGICJO_05465_doc	0	0	0.79	0.85	0.81	53	91.68	0.431
cSca2_coh1-CGICJO_06200_doc	0	0	0.72	0.82	0.74	55	88.49	0.393
cSca2_coh1-CGICJO_06330_doc	0	0	0.58	0.75	0.62	55	83.78	0.317
cSca2_coh1-CGICJO_07940_doc	0	0	0.59	0.76	0.62	54	84.59	0.323
cSca2_coh1-CGICJO_08465_doc	0	0	0.77	0.85	0.79	52	91.62	0.423
cSca2_coh1-CGICJO_08470_doc	0	0	0.77	0.85	0.79	53	91.73	0.432
cSca2_coh1-CGICJO_11355_doc	0	0	0.7	0.82	0.72	51	89.63	0.384
cSca2_coh1-CGICJO_11805_doc	0	0	0.71	0.82	0.73	57	90.44	0.438
cSca2_coh1-CGICJO_12015_doc	0	0	0.8	0.87	0.82	51	92.42	0.429
cSca2_coh1-cSca1_doc1	0.01	0	0.67	0.8	0.7	56	87.19	0.378
cSca2_coh1-cSca2_doc1	0	0	0.67	0.81	0.7	52	87.21	0.352
cSca2_coh2-cGH101.e1_doc	0	0	0.82	0.88	0.83	56	91.65	0.451
cSca2_coh2-cGH101.e2_doc	0	0	0.89	0.9	0.89	60	94.08	0.512
cSca2_coh2-cGH101.e3_doc	0	0	0.83	0.88	0.84	59	92.16	0.477
cSca2_coh2-cGH101.e4_doc	0	0	0.71	0.84	0.73	64	86.34	0.411
cSca2_coh2-cGH111.e1_doc	0	0	0.77	0.84	0.78	55	89.73	0.413
cSca2_coh2-cGH136.e1_doc	0.01	0	0.87	0.89	0.87	65	91.9	0.506
cSca2_coh2-cGH136.e2_doc	0	0	0.89	0.9	0.89	63	93.33	0.517
cSca2_coh2-cGH136.e3_doc	0	0	0.89	0.92	0.9	63	95.61	0.549
cSca2_coh2-cGH2.e1_doc	0	0	0.88	0.91	0.89	60	95.71	0.535
cSca2_coh2-cGH20.e1_doc	0	0	0.59	0.78	0.63	57	82.81	0.313
cSca2_coh2-cGH20.e2_doc	0	0	0.84	0.87	0.85	63	92.12	0.499
cSca2_coh2-cGH20.e3_doc	0	0	0.89	0.92	0.9	65	95.98	0.563
cSca2_coh2-cGH20.e4_doc	0	0	0.6	0.79	0.64	65	77.72	0.273
cSca2_coh2-cGH29.e1_doc	0.01	0	0.85	0.87	0.86	62	93.25	0.511
cSca2_coh2-cGH33.e1_doc	0.06	0	0.85	0.88	0.89	55	95.01	0.496
cSca2_coh2-cGH43.e1_doc	0	0	0.89	0.9	0.89	64	94.47	0.538
cSca2_coh2-cGH51.e1_doc	0	0	0.62	0.8	0.65	60	84.24	0.353
cSca2_coh2-cGH84.e1_doc	0.02	0	0.8	0.86	0.82	59	89.58	0.436
cSca2_coh2-cGH84.e2_doc	0	0	0.83	0.87	0.84	65	92.54	0.516
cSca2_coh2-cGH89.e1_doc	0	0	0.88	0.91	0.88	55	95.78	0.507
cSca2_coh2-cGH95.e1_doc	0	0	0.85	0.9	0.86	59	94.87	0.518
cSca2_coh2-CGICJO_00100_doc	0	0	0.68	0.81	0.71	54	86.13	0.348
cSca2_coh2-CGICJO_01630_doc	0.05	0	0.84	0.84	0.86	60	93.43	0.502
cSca2_coh2-CGICJO_02725_doc	0	0	0.77	0.84	0.79	65	86.92	0.426
cSca2_coh2-CGICJO_02730_doc	0	0	0.9	0.91	0.91	58	93.96	0.499
cSca2_coh2-CGICJO_03090_doc	0	0	0.88	0.92	0.89	65	96.09	0.564
cSca2_coh2-CGICJO_03100_doc	0.04	0	0.77	0.83	0.8	62	89.67	0.455
cSca2_coh2-CGICJO_03505_doc	0	0	0.65	0.8	0.68	58	81.93	0.305
cSca2_coh2-CGICJO_03780_doc	0	0	0.84	0.88	0.85	59	92.58	0.484
cSca2_coh2-CGICJO_04575_doc	0	0	0.75	0.84	0.77	68	82.48	0.366
cSca2_coh2-CGICJO_04605_doc	0	0	0.87	0.89	0.87	60	92.09	0.482
cSca2_coh2-CGICJO_04750_doc	0	0	0.83	0.87	0.83	60	89.65	0.443
cSca2_coh2-CGICJO_04790_doc	0	0	0.87	0.9	0.87	61	94.71	0.526
cSca2_coh2-CGICJO_05205_doc	0	0	0.82	0.88	0.83	63	90.94	0.481
cSca2_coh2-CGICJO_05310_doc	0	0	0.78	0.84	0.79	60	87.09	0.401
cSca2_coh2-CGICJO_05460_doc	0.04	0	0.78	0.85	0.82	52	90.76	0.409
cSca2_coh2-CGICJO_05465_doc	0	0	0.89	0.92	0.9	60	95.74	0.535
cSca2_coh2-CGICJO_06200_doc	0	0	0.75	0.84	0.77	62	87.26	0.416
cSca2_coh2-CGICJO_06330_doc	0	0	0.67	0.8	0.7	61	84.05	0.356
cSca2_coh2-CGICJO_07940_doc	0	0	0.68	0.81	0.7	62	83.9	0.359
cSca2_coh2-CGICJO_08465_doc	0	0	0.81	0.86	0.82	58	90.97	0.453
cSca2_coh2-CGICJO_08470_doc	0	0	0.82	0.87	0.83	56	91.25	0.444
cSca2_coh2-CGICJO_11355_doc	0	0	0.71	0.83	0.73	58	84.49	0.346
cSca2_coh2-CGICJO_11805_doc	0	0	0.82	0.87	0.83	66	89.62	0.476
cSca2_coh2-CGICJO_12015_doc	0.06	0	0.78	0.85	0.83	53	91.27	0.425
cSca2_coh2-cSca1_doc1	0.01	0	0.86	0.89	0.87	59	93.16	0.492
cSca2_coh2-cSca2_doc1	0.01	0	0.85	0.89	0.87	63	92	0.497
cSca2_coh3-cGH101.e1_doc	0.05	0	0.82	0.87	0.86	54	93.52	0.467
cSca2_coh3-cGH101.e2_doc	0.05	0	0.81	0.85	0.84	55	94.79	0.492
cSca2_coh3-cGH101.e3_doc	0.05	0	0.87	0.89	0.9	53	96.42	0.503
cSca2_coh3-cGH101.e4_doc	0.05	0	0.76	0.82	0.79	54	88.42	0.385
cSca2_coh3-cGH111.e1_doc	0.05	0	0.84	0.87	0.88	52	94.59	0.469
cSca2_coh3-cGH136.e1_doc	0.05	0	0.89	0.89	0.91	57	96.24	0.525
cSca2_coh3-cGH136.e2_doc	0.05	0	0.86	0.88	0.89	53	95.92	0.496
cSca2_coh3-cGH136.e3_doc	0.09	0	0.88	0.83	0.91	56	89.88	0.422
cSca2_coh3-cGH2.e1_doc	0.05	0	0.91	0.9	0.93	54	97.55	0.525
cSca2_coh3-cGH20.e1_doc	0.05	0	0.75	0.84	0.79	51	90.89	0.404
cSca2_coh3-cGH20.e2_doc	0.05	0	0.78	0.85	0.82	54	94.55	0.482
cSca2_coh3-cGH20.e3_doc	0.05	0	0.9	0.89	0.92	54	96.97	0.517
cSca2_coh3-cGH20.e4_doc	0.05	0	0.53	0.72	0.59	54	73.38	0.17
cSca2_coh3-cGH29.e1_doc	0.05	0	0.71	0.83	0.75	53	90.53	0.413
cSca2_coh3-cGH33.e1_doc	0.03	0	0.72	0.83	0.76	54	89.72	0.406
cSca2_coh3-cGH43.e1_doc	0.05	0	0.86	0.85	0.89	54	92.6	0.452
cSca2_coh3-cGH51.e1_doc	0.05	0	0.76	0.83	0.79	54	91.33	0.432
cSca2_coh3-cGH84.e1_doc	0.06	0	0.83	0.87	0.87	55	94.83	0.493
cSca2_coh3-cGH84.e2_doc	0.05	0	0.81	0.85	0.84	55	94.8	0.493
cSca2_coh3-cGH89.e1_doc	0.05	0	0.89	0.9	0.92	54	97.61	0.526
cSca2_coh3-cGH95.e1_doc	0.05	0	0.84	0.87	0.87	52	95.25	0.479
cSca2_coh3-CGICJO_00100_doc	0.05	0	0.69	0.82	0.74	48	89.73	0.364
cSca2_coh3-CGICJO_01630_doc	0.09	0	0.68	0.8	0.75	54	92.3	0.448
cSca2_coh3-CGICJO_02725_doc	0.06	0	0.65	0.8	0.71	57	86.32	0.37
cSca2_coh3-CGICJO_02730_doc	0.05	0	0.86	0.88	0.89	50	95.83	0.474
cSca2_coh3-CGICJO_03090_doc	0.05	0	0.89	0.89	0.91	54	96.61	0.512
cSca2_coh3-CGICJO_03100_doc	0.04	0	0.67	0.79	0.72	54	87.84	0.376
cSca2_coh3-CGICJO_03505_doc	0.02	0	0.61	0.75	0.65	51	77.05	0.2
cSca2_coh3-CGICJO_03780_doc	0.04	0	0.74	0.83	0.78	50	89.81	0.38
cSca2_coh3-CGICJO_04575_doc	0.04	0	0.81	0.85	0.84	58	90.29	0.442
cSca2_coh3-CGICJO_04605_doc	0.05	0	0.86	0.87	0.89	53	95.85	0.495
cSca2_coh3-CGICJO_04750_doc	0.05	0	0.75	0.83	0.79	53	90.21	0.408
cSca2_coh3-CGICJO_04790_doc	0.05	0	0.89	0.89	0.91	53	96.59	0.506
cSca2_coh3-CGICJO_05205_doc	0.05	0	0.71	0.8	0.75	56	83.68	0.321
cSca2_coh3-CGICJO_05310_doc	0.04	0	0.77	0.84	0.81	55	91	0.434
cSca2_coh3-CGICJO_05460_doc	0.05	0	0.56	0.78	0.63	50	80.19	0.235
cSca2_coh3-CGICJO_05465_doc	0.06	0	0.88	0.88	0.91	52	95.81	0.488
cSca2_coh3-CGICJO_06200_doc	0.05	0	0.8	0.85	0.83	56	93.26	0.476
cSca2_coh3-CGICJO_06330_doc	0.1	0	0.78	0.81	0.84	83	78.87	0.368
cSca2_coh3-CGICJO_07940_doc	0.04	0	0.76	0.81	0.79	57	84.53	0.341
cSca2_coh3-CGICJO_08465_doc	0.06	0	0.72	0.82	0.77	55	90.82	0.431
cSca2_coh3-CGICJO_08470_doc	0.05	0	0.72	0.82	0.77	56	91.26	0.445
cSca2_coh3-CGICJO_11355_doc	0.05	0	0.71	0.83	0.75	58	89.86	0.435
cSca2_coh3-CGICJO_11805_doc	0.05	0	0.79	0.85	0.83	59	89.86	0.441
cSca2_coh3-CGICJO_12015_doc	0.05	0	0.78	0.85	0.82	51	89.03	0.374
cSca2_coh3-cSca1_doc1	0.05	0	0.86	0.88	0.89	55	96.11	0.512
cSca2_coh3-cSca2_doc1	0.05	0	0.78	0.85	0.82	52	93.5	0.453
cSca3_coh1-cGH101.e1_doc	0	0	0.62	0.72	0.64	45	80.18	0.207
cSca3_coh1-cGH101.e2_doc	0	0	0.29	0.55	0.34	53	68.2	0.119
cSca3_coh1-cGH101.e3_doc	0	0	0.18	0.53	0.25	39	62.54	0.061
cSca3_coh1-cGH101.e4_doc	0	0	0.27	0.62	0.34	84	59.05	0.102
cSca3_coh1-cGH111.e1_doc	0	0	0.24	0.51	0.29	64	59.96	0.084
cSca3_coh1-cGH136.e1_doc	0	0	0.23	0.56	0.3	40	68.44	0.088
cSca3_coh1-cGH136.e2_doc	0	0	0.28	0.53	0.33	58	61.36	0.083
cSca3_coh1-cGH136.e3_doc	0	0	0.24	0.53	0.3	46	59.96	0.061
cSca3_coh1-cGH2.e1_doc	0	0	0.18	0.53	0.25	46	62.25	0.07
cSca3_coh1-cGH20.e1_doc	0	0	0.19	0.48	0.25	57	59.82	0.074
cSca3_coh1-cGH20.e2_doc	0	0	0.7	0.79	0.72	46	85.76	0.288
cSca3_coh1-cGH20.e3_doc	0	0	0.26	0.56	0.32	30	67.03	0.06
cSca3_coh1-cGH20.e4_doc	0	0	0.23	0.56	0.3	50	63.74	0.084
cSca3_coh1-cGH29.e1_doc	0	0	0.53	0.66	0.56	34	69.65	0.079
cSca3_coh1-cGH33.e1_doc	0	0	0.7	0.73	0.71	49	73.32	0.151
cSca3_coh1-cGH43.e1_doc	0	0	0.23	0.54	0.3	50	63.92	0.085
cSca3_coh1-cGH51.e1_doc	0	0	0.2	0.55	0.27	54	63.4	0.089
cSca3_coh1-cGH84.e1_doc	0.02	0	0.27	0.59	0.34	33	69.65	0.076
cSca3_coh1-cGH84.e2_doc	0	0	0.78	0.81	0.79	44	90.57	0.345
cSca3_coh1-cGH89.e1_doc	0	0	0.42	0.62	0.46	35	70.99	0.088
cSca3_coh1-cGH95.e1_doc	0	0	0.82	0.82	0.82	42	87.34	0.281
cSca3_coh1-CGICJO_00100_doc	0	0	0.3	0.59	0.36	57	62.02	0.086
cSca3_coh1-CGICJO_01630_doc	0.04	0	0.28	0.56	0.36	43	68.26	0.094
cSca3_coh1-CGICJO_02725_doc	0	0	0.24	0.58	0.31	44	66.35	0.086
cSca3_coh1-CGICJO_02730_doc	0	0	0.33	0.6	0.38	54	69.08	0.129
cSca3_coh1-CGICJO_03090_doc	0	0	0.27	0.56	0.33	41	66.3	0.08
cSca3_coh1-CGICJO_03100_doc	0.03	0	0.19	0.52	0.27	43	62.58	0.067
cSca3_coh1-CGICJO_03505_doc	0	0	0.2	0.53	0.27	33	62.19	0.052
cSca3_coh1-CGICJO_03780_doc	0	0	0.24	0.56	0.3	35	63.79	0.059
cSca3_coh1-CGICJO_04575_doc	0	0	0.2	0.5	0.26	52	60.28	0.07
cSca3_coh1-CGICJO_04605_doc	0	0	0.39	0.62	0.44	39	73.1	0.113
cSca3_coh1-CGICJO_04750_doc	0	0	0.29	0.59	0.35	45	61.91	0.067
cSca3_coh1-CGICJO_04790_doc	0	0	0.84	0.85	0.84	45	94.03	0.407
cSca3_coh1-CGICJO_05205_doc	0	0	0.21	0.53	0.28	39	66.89	0.078
cSca3_coh1-CGICJO_05310_doc	0	0	0.23	0.59	0.3	43	61.58	0.063
cSca3_coh1-CGICJO_05460_doc	0	0	0.24	0.55	0.3	61	65.72	0.118
cSca3_coh1-CGICJO_05465_doc	0	0	0.22	0.53	0.28	26	62.75	0.043
cSca3_coh1-CGICJO_06200_doc	0	0	0.18	0.54	0.25	64	64.4	0.113
cSca3_coh1-CGICJO_06330_doc	0	0	0.33	0.6	0.39	36	64.03	0.061
cSca3_coh1-CGICJO_07940_doc	0	0	0.17	0.55	0.25	41	62.22	0.063
cSca3_coh1-CGICJO_08465_doc	0	0	0.18	0.51	0.25	56	59.92	0.073
cSca3_coh1-CGICJO_08470_doc	0	0	0.31	0.59	0.37	44	65.3	0.081
cSca3_coh1-CGICJO_11355_doc	0	0	0.24	0.58	0.31	47	65.08	0.085
cSca3_coh1-CGICJO_11805_doc	0	0	0.22	0.54	0.28	48	63.64	0.08
cSca3_coh1-CGICJO_12015_doc	0	0	0.18	0.52	0.25	47	62.88	0.075
cSca3_coh1-cSca1_doc1	0.01	0	0.18	0.5	0.25	67	62.6	0.105
cSca3_coh1-cSca2_doc1	0	0	0.26	0.59	0.33	41	69.21	0.095
cSca4_coh1-cGH101.e1_doc	0	0	0.87	0.9	0.88	51	95.66	0.479
cSca4_coh1-cGH101.e2_doc	0	0	0.88	0.9	0.88	51	96.6	0.492
cSca4_coh1-cGH101.e3_doc	0	0	0.86	0.91	0.87	52	95.04	0.476
cSca4_coh1-cGH101.e4_doc	0	0	0.88	0.89	0.88	51	93.67	0.448
cSca4_coh1-cGH111.e1_doc	0	0	0.85	0.9	0.86	48	96	0.461
cSca4_coh1-cGH136.e1_doc	0	0	0.84	0.88	0.85	59	93.16	0.493
cSca4_coh1-cGH136.e2_doc	0	0	0.91	0.93	0.91	51	97.49	0.505
cSca4_coh1-cGH136.e3_doc	0	0	0.87	0.91	0.88	55	95.85	0.508
cSca4_coh1-cGH2.e1_doc	0	0	0.89	0.92	0.9	52	96.85	0.503
cSca4_coh1-cGH20.e1_doc	0	0	0.83	0.87	0.84	49	93.7	0.434
cSca4_coh1-cGH20.e2_doc	0	0	0.89	0.91	0.89	49	96.94	0.483
cSca4_coh1-cGH20.e3_doc	0	0	0.88	0.91	0.89	54	96.46	0.51
cSca4_coh1-cGH20.e4_doc	0	0	0.66	0.79	0.69	56	81.21	0.282
cSca4_coh1-cGH29.e1_doc	0.03	0	0.84	0.87	0.86	49	94.59	0.448
cSca4_coh1-cGH33.e1_doc	0	0	0.86	0.89	0.86	46	95.32	0.435
cSca4_coh1-cGH43.e1_doc	0	0	0.9	0.92	0.9	50	97.66	0.501
cSca4_coh1-cGH51.e1_doc	0	0	0.82	0.89	0.83	51	93.72	0.449
cSca4_coh1-cGH84.e1_doc	0.02	0	0.83	0.89	0.85	56	93.88	0.485
cSca4_coh1-cGH84.e2_doc	0	0	0.87	0.89	0.87	53	96.33	0.502
cSca4_coh1-cGH89.e1_doc	0	0	0.88	0.92	0.89	56	94.68	0.497
cSca4_coh1-cGH95.e1_doc	0	0	0.85	0.89	0.86	50	94.53	0.454
cSca4_coh1-CGICJO_00100_doc	0	0	0.7	0.84	0.73	51	87.27	0.346
cSca4_coh1-CGICJO_01630_doc	0.05	0	0.88	0.86	0.9	51	97.14	0.5
cSca4_coh1-CGICJO_02725_doc	0	0	0.74	0.87	0.77	49	90.27	0.38
cSca4_coh1-CGICJO_02730_doc	0	0	0.89	0.92	0.9	50	96.36	0.482
cSca4_coh1-CGICJO_03090_doc	0	0	0.9	0.93	0.91	51	97.69	0.508
cSca4_coh1-CGICJO_03100_doc	0	0	0.83	0.84	0.83	51	93.06	0.439
cSca4_coh1-CGICJO_03505_doc	0	0	0.81	0.89	0.83	45	94.84	0.419
cSca4_coh1-CGICJO_03780_doc	0	0	0.9	0.92	0.9	48	97.46	0.483
cSca4_coh1-CGICJO_04575_doc	0	0	0.83	0.9	0.84	56	91.54	0.449
cSca4_coh1-CGICJO_04605_doc	0	0	0.87	0.91	0.88	50	95.33	0.466
cSca4_coh1-CGICJO_04750_doc	0	0	0.85	0.9	0.86	47	94.73	0.434
cSca4_coh1-CGICJO_04790_doc	0	0	0.89	0.92	0.9	51	97.28	0.502
cSca4_coh1-CGICJO_05205_doc	0	0	0.83	0.89	0.84	48	94.92	0.445
cSca4_coh1-CGICJO_05310_doc	0.05	0	0.89	0.9	0.92	49	95.35	0.459
cSca4_coh1-CGICJO_05460_doc	0	0	0.69	0.85	0.72	52	87.12	0.351
cSca4_coh1-CGICJO_05465_doc	0	0	0.87	0.91	0.88	51	95.28	0.473
cSca4_coh1-CGICJO_06200_doc	0	0	0.85	0.91	0.86	51	94.76	0.465
cSca4_coh1-CGICJO_06330_doc	0	0	0.88	0.86	0.88	54	94.06	0.475
cSca4_coh1-CGICJO_07940_doc	0	0	0.76	0.82	0.77	52	90.33	0.403
cSca4_coh1-CGICJO_08465_doc	0	0	0.8	0.89	0.82	51	91.57	0.415
cSca4_coh1-CGICJO_08470_doc	0	0	0.79	0.88	0.81	52	91.15	0.416
cSca4_coh1-CGICJO_11355_doc	0	0	0.82	0.89	0.83	51	92.92	0.436
cSca4_coh1-CGICJO_11805_doc	0	0	0.88	0.89	0.88	57	94.52	0.501
cSca4_coh1-CGICJO_12015_doc	0	0	0.77	0.87	0.79	50	90.14	0.385
cSca4_coh1-cSca1_doc1	0.01	0	0.86	0.9	0.87	52	95.05	0.476
cSca4_coh1-cSca2_doc1	0	0	0.9	0.93	0.91	54	97.34	0.523
cSca5_coh1-cGH101.e1_doc	0	0	0.9	0.9	0.9	53	96.24	0.501
cSca5_coh1-cGH101.e2_doc	0	0	0.71	0.83	0.74	55	89.44	0.409
cSca5_coh1-cGH101.e3_doc	0	0	0.84	0.88	0.85	55	94.53	0.489
cSca5_coh1-cGH101.e4_doc	0	0	0.62	0.78	0.65	56	83.68	0.321
cSca5_coh1-cGH111.e1_doc	0	0	0.62	0.78	0.65	50	88.7	0.362
cSca5_coh1-cGH136.e1_doc	0	0	0.81	0.86	0.82	56	92.74	0.468
cSca5_coh1-cGH136.e2_doc	0	0	0.71	0.82	0.73	49	89.76	0.372
cSca5_coh1-cGH136.e3_doc	0	0	0.89	0.89	0.89	55	95.22	0.499
cSca5_coh1-cGH2.e1_doc	0	0	0.91	0.91	0.91	55	97.31	0.528
cSca5_coh1-cGH20.e1_doc	0	0	0.47	0.71	0.52	48	78.8	0.206
cSca5_coh1-cGH20.e2_doc	0	0	0.6	0.76	0.64	59	88.61	0.42
cSca5_coh1-cGH20.e3_doc	0	0	0.88	0.87	0.88	53	93.93	0.466
cSca5_coh1-cGH20.e4_doc	0	0	0.65	0.78	0.68	49	85.9	0.311
cSca5_coh1-cGH29.e1_doc	0	0	0.67	0.79	0.7	48	87.43	0.327
cSca5_coh1-cGH33.e1_doc	0.06	0	0.77	0.81	0.81	74	84.06	0.422
cSca5_coh1-cGH43.e1_doc	0	0	0.91	0.91	0.91	55	96.42	0.516
cSca5_coh1-cGH51.e1_doc	0	0	0.78	0.85	0.8	54	91.01	0.427
cSca5_coh1-cGH84.e1_doc	0.02	0	0.84	0.87	0.86	56	94.27	0.491
cSca5_coh1-cGH84.e2_doc	0	0	0.83	0.84	0.84	58	92.68	0.479
cSca5_coh1-cGH89.e1_doc	0	0	0.9	0.87	0.89	56	94.22	0.49
cSca5_coh1-cGH95.e1_doc	0	0	0.8	0.86	0.81	55	92.78	0.462
cSca5_coh1-CGICJO_00100_doc	0	0	0.76	0.84	0.77	49	89.99	0.375
cSca5_coh1-CGICJO_01630_doc	0.05	0	0.65	0.77	0.7	54	91.96	0.442
cSca5_coh1-CGICJO_02725_doc	0	0	0.52	0.74	0.57	56	88.21	0.395
cSca5_coh1-CGICJO_02730_doc	0	0	0.81	0.86	0.82	52	92.06	0.43
cSca5_coh1-CGICJO_03090_doc	0	0	0.85	0.88	0.86	55	94.92	0.494
cSca5_coh1-CGICJO_03100_doc	0.09	0	0.63	0.76	0.7	77	77.18	0.315
cSca5_coh1-CGICJO_03505_doc	0	0	0.71	0.81	0.73	50	88.64	0.361
cSca5_coh1-CGICJO_03780_doc	0	0	0.9	0.9	0.9	54	96.92	0.517
cSca5_coh1-CGICJO_04575_doc	0	0	0.73	0.83	0.75	57	92.43	0.469
cSca5_coh1-CGICJO_04605_doc	0	0	0.68	0.8	0.7	53	87.56	0.365
cSca5_coh1-CGICJO_04750_doc	0	0	0.72	0.83	0.74	48	89.11	0.354
cSca5_coh1-CGICJO_04790_doc	0	0	0.87	0.86	0.87	58	92.04	0.469
cSca5_coh1-CGICJO_05205_doc	0	0	0.88	0.9	0.88	51	97.46	0.505
cSca5_coh1-CGICJO_05310_doc	0	0	0.75	0.82	0.76	53	88.87	0.386
cSca5_coh1-CGICJO_05460_doc	0	0	0.61	0.78	0.65	50	86.38	0.325
cSca5_coh1-CGICJO_05465_doc	0	0	0.72	0.81	0.74	52	87.08	0.35
cSca5_coh1-CGICJO_06200_doc	0	0	0.86	0.88	0.86	56	94.6	0.496
cSca5_coh1-CGICJO_06330_doc	0	0	0.69	0.77	0.71	55	88.4	0.392
cSca5_coh1-CGICJO_07940_doc	0.02	0	0.52	0.7	0.56	84	61.97	0.127
cSca5_coh1-CGICJO_08465_doc	0	0	0.84	0.86	0.84	53	93.62	0.462
cSca5_coh1-CGICJO_08470_doc	0	0	0.85	0.88	0.86	54	94.84	0.487
cSca5_coh1-CGICJO_11355_doc	0	0	0.78	0.82	0.79	49	89.74	0.371
cSca5_coh1-CGICJO_11805_doc	0	0	0.84	0.87	0.85	58	94.4	0.505
cSca5_coh1-CGICJO_12015_doc	0	0	0.89	0.9	0.89	55	95.35	0.501
cSca5_coh1-cSca1_doc1	0	0	0.88	0.9	0.88	57	96.4	0.528
cSca5_coh1-cSca2_doc1	0	0	0.86	0.89	0.87	53	94.71	0.478
