## Supplementary material for "Mucinolysome in gut microbiomes of farm animals and humans": Table S6

### Sheet: Media compositions_Mucin Study
Table S6: Chemically defined media composition
Compound	chemically defined basal medium (DBM)	DBM #2
Na2S·9H2O		0.25 g/L
tryptone		2 g/L
L-Alanine	0.022 g/L	0.022 g/L
L-Arginine	0.023 g/L	0.023 g/L
L-Asparagine	0.038 g/L	0.038 g/L
L-Aspartic acid	0.038 g/L	0.038 g/L
L-Glutamic acid	0.036 g/L	0.036 g/L
L-Glutamine	0.018 g/L	0.018 g/L
Glycine	0.032 g/L	0.032 g/L
L-Histidine	0.027 g/L	0.027 g/L
L-Isoleucine	0.03 g/L	0.03 g/L
L-Leucine	0.06 g/L	0.06 g/L
L-Lysine hydrochloride	0.08 g/L	0.08 g/L
L-Methionine	0.0115 g/L	0.0115 g/L
L-Phenylalanine	0.025 g/L	0.025 g/L
L-Proline	0.0205 g/L	0.0205 g/L
L-Serine	0.095 g/L	0.095 g/L
L-Threonine	0.041 g/L	0.041 g/L
L-Tryptophan	0.0045 g/L	0.0045 g/L
L-Valine	0.03 g/L	0.03 g/L
L-Tyrosine	0.015 g/L	0.015 g/L
L-Cysteine hydrochloride	1 g/L	1 g/L
MgSO4 * 7 H2O	36 mg/L	36 mg/L
MgCl2	2 mg/L	2 mg/L
FeSO4 * 7 H2O	0.1 mg/L	0.1 mg/L
CaCl2	9 mg/L	9 mg/L
MnSO4 * H2O	3 mg/L	3 mg/L
ZnSO4 * 7 H2O	1 mg/L	1 mg/L
CoSO4 * 7 H2O	1 mg/L	1 mg/L
CuSO4 * 5 H2O	1 mg/L	1 mg/L
(NH4)6Mo7O24 * 4 H2O	1 mg/L	1 mg/L
NaCl	527 mg/L	527 mg/L
Biotin	6.02 mg/L	6.02 mg/L
Thiamine HCl	0.56 mg/L	0.56 mg/L
Riboflavin	0.9 mg/L	0.9 mg/L
Pyridoxamine * 2 HCl	5 mg/L	5 mg/L
Niacin	0.9 mg/L	0.9 mg/L
Pyridoxine HCl	4.8 mg/L	4.8 mg/L
Calcium Pantothenate	1.2 mg/L	1.2 mg/L
Folic acid	0.56 mg/L	0.56 mg/L
p-Aminobenzoic acid	0.05 mg/L	0.05 mg/L
Lipoic acid	1.05 mg/L	1.05 mg/L
Ascorbic acid	500 mg/L	500 mg/L
Vitamin B12	0.001 mg/L	0.001 mg/L
Vitamin K3	1 mg/L	1 mg/L
Hemin	5 mg/L	5 mg/L
K2HPO4	2.93 g/L	2.93 g/L
KH2PO4	4.65 g/L	4.65 g/L
NH4Cl	3.5 g/L	3.5 g/L
NaHCO3	1 g/L	1 g/L
Resazurin	0.3 mg/L	0.3 mg/L
