## Supplementary material for "Mucinolysome in gut microbiomes of farm animals and humans": Table S8

### Sheet: Sheet1
Table S8: All MAGs searched in this study
Source	Count	Reference (PMID/DOI)	Download link
Wisconsin_farmers	1123	38570675	https://www.ncbi.nlm.nih.gov/bioproject/?term=PRJNA964705
Sheep_goat_gut	5810	38845047	https://figshare.com/s/fe5fb3dd964a15844505?file=40441679
Hadza	55225	37348505	https://zenodo.org/records/7782709
GMGC(cat, dog, built_env, human, mouse, pig, soil, waste_water)	278629	34912116	https://gmgc.embl.de/
ELGG	26500	36050292	https://zenodo.org/records/6969520
Metachick	2629	https://doi.org/10.15454/FHPJH5	https://entrepot.recherche.data.gouv.fr/dataset.xhtml?persistentId=doi:10.15454/FHPJH5
Chinese_chicken	12338	34795385	https://nmdc.cn/icrggc/
Chinese_pig	6339	33597514	https://db.cngb.org/data_resources/project/CNP0000824/
GMBC	4149	33794144	https://dbgap.ncbi.nlm.nih.gov/beta/search/?OBJ=study&TERM=phs002235.v1.p1
JGI	192268	31562300	https://gold.jgi.doe.gov/study?id=Gs0128836
NCBI	3435	33558560;30064350;33868800;39584815	https://www.ncbi.nlm.nih.gov/bioproject/PRJNA377666/; https://www.ncbi.nlm.nih.gov/bioproject/PRJNA779404/
Mgnify (Chicken, Cow, Human, Mouse, Pig)	425119	36477304	https://www.ebi.ac.uk/metagenomics
kol109/ET540	1	this paper
	1013565
* For the NCBI MAGs, we also included others downloaded by using keyword: "Acutalibacteraceae"
