## Supplementary material for "Mucinolysome in gut microbiomes of farm animals and humans": Table S9

### Sheet: TableS9
Table S9: SRA samples of 65 genomes
Genome	SampleID
3300018471_15	SRR6869080
3300018472_15	SRR6869093
3300018478_9	SRR6869086
3300018479_18	SRR6869081
3300018480_15	SRR6869088
3300018485_9	SRR6869092
3300018486_12	SRR6869079
3300018487_17	SRR6869091
3300018488_18	SRR6869094
BRZ_CS__bin75	ERR4096322
BRZ_EI__bin54	ERR4096360
BRZ_F__bin23	ERR4096389
BRZ_FH__bin63	ERR4096383
BRZ_MB__bin63	ERR4096519
BRZ_MQ__bin7	ERR4096534
BRZ_PA__bin109	ERR4096560
BRZ_PI__bin28	ERR4096568
BRZ_PK__bin66	ERR4096569
BRZ_PL__bin24	ERR4096570
BRZ_PT__bin48	ERR4096578
BRZ_PV__bin22	ERR4096579
BRZ_QD__bin87	ERR4096583
BRZ_QG__bin94	ERR4096586
GCA_019417085.1	DRR171913
GCA_022773775.1	SRR14369285
GCA_034100895.1	SRR21357757
GCA_036306305.1	SRR24600132; SRR24599998; SRR24600064; SRR24600036
GCA_938048255.1	ERR321631
GCA_949296145.1	ERR10610443
GCA_958448175.1	ERR9578163
GCF_002160515.1	SRR5344500
kol109/ET540	SRR35765146, SRR35765147
LW1-s150822_bin_24	CNR0176610
MAGs_co_10649
MAGs_co_1838
MAGs_co_209
MAGs_co_3381
MAGs_co_3447
MAGs_co_3822
MAGs_co_47
MAGs_co_4994
MAGs_co_6499
MAGs_co_6622
MAGs_co_8438
MAGs_co_8579
MAGs_co_9261
MAGs_co_9528
MGYG000000924	ERR1620320
MGYG000005496	ERR321631
MGYG000126411	ERR209841; ERR209842; ERR210693; ERR210694
MGYG000300387	SRR5240734
MGYG000301010	ERR1855555
MGYG000301570	ERR1606358
MGYG000301906	SRR15057927
MGYG000307806	SRR6323428
MGYG000309081	ERR4303147
MGYG000309959	ERR4303156
MGYG000311418	ERR4303170
MGYG000311423	ERR4304454
MGYG000315626	ERR4836966
MGYG000316192	ERR4836925
MGYG000317372	ERR4968597
MGYG000318032	ERR4969151
MGYG000319496	ERR4968712
